# Distinct causes of three phenotypic hallmarks of hematopoietic aging

**DOI:** 10.1101/2025.01.14.632900

**Authors:** Jennifer J. Chia, Apeksha Singh, Yu-Sheng (Eason) Lin, Noa Popko, David Mastro, Yi Liu, Tiffany Tran, Jennifer K. King, Dinesh S. Rao, Alexander Hoffmann

## Abstract

Hematopoietic aging is characterized by chronic inflammation associated with myeloid bias, HSC accumulation, and functional HSC impairment. Yet it remains unclear how inflammation promotes these aging phenotypes. NFκB both responds to and directs inflammation, and we present an experimental model of elevated NFκB activity (“IκB^−^”) to dissect its role in hematopoietic aging phenotypes. We found that while elevated NFκB activity is not sufficient for HSC accumulation, HSC-autonomous NFκB activity impairs their functionality, leading to reduced bone marrow reconstitution. In contrast, myeloid bias is driven by the IκB^−^ proinflammatory bone marrow milieu as observed functionally, epigenomically, and transcriptomically. A new scRNA-seq HSPC labeling framework enabled comparisons with aged murine and human HSC datasets, documenting an association between HSC-intrinsic NFκB activity and quiescence, but not myeloid bias. These findings delineate separate regulatory mechanisms that underlie the three hallmarks of hematopoietic aging, suggesting that they are specifically and independently therapeutically targetable.

**Summary:** Aging is associated with inflammation and three hallmark hematopoietic dysfunctions. Using mouse models and single-cell analyses we report that each has a different cause: HSC accumulation is NFκB-independent, HSC functional impairment is driven by NFκB within HSCs, and myeloid bias is driven by the NFκB-altered milieu.
