## Supplemental Table 1 for "Distinct causes of three phenotypic hallmarks of hematopoietic aging"

### Sheet: PCA-defining genes
murine	human	entrezgene	name	alias	taxid	MGI
Aldh1a1	ALDH1A1	11668	aldehyde dehydrogenase family 1, subfamily A1	ALDH-E1, ALHDII, Ahd-2, Ahd2, Aldh1	10090	MGI:1353450
Aldh3a1	ALDH3A1	11670	aldehyde dehydrogenase family 3, subfamily A1	Ahd-4, Ahd4, Aldh, Aldh3	10090	MGI:1353451
Anpep	ANPEP	16790	alanyl (membrane) aminopeptidase	AP-M, AP-N, Apn, Cd13, P150	10090	MGI:5000466
Bcl11a	BCL11A	14025	B cell CLL/lymphoma 11A (zinc finger protein)	2810047E18Rik, BCL-11A, Ctip1, D930021L15Rik, Evi9	10090	MGI:106190
Bmi1	BMI1	12151	Bmi1 polycomb ring finger oncogene	Bmi-1, Pcgf4	10090	MGI:88174
Bptf	BPTF	207165	bromodomain PHD finger transcription factor	9430093H17Rik, Falz	10090	MGI:2444008
Calr	CALR	12317	calreticulin	CRT, Calregulin	10090	MGI:88252
Car1	CAR1	12346	carbonic anhydrase 1	Ca1, Car-1	10090	MGI:88268
Cbfa2t3	CBFA2T3	12398	CBFA2/RUNX1 translocation partner 3	A630044F12Rik, Cbfa2t3h, ETO-2, Eto2, MTGR2	10090	MGI:1338013
Cd33	CD33	12489	CD33 molecule	Siglec-3, gp67	10090	MGI:99440
Cd34	CD34	12490	CD34 antigen		10090	MGI:88329
Cd38	CD38	12494	CD38 antigen	ADPRC 1, Cd38-rs1, I-19	10090	MGI:107474
Cd48	CD48	12506	CD48 antigen	BCM1, BLAST, BLAST-1, BLAST1, Bcm-1	10090	MGI:88339
Cebpa	CEBPA	12606	CCAAT/enhancer binding protein (C/EBP), alpha	C/ebpalpha, CBF-A, Cebp	10090	MGI:99480
Cebpb	CEBPB	12608	CCAAT/enhancer binding protein (C/EBP), beta	C/EBPbeta, CRP2, IL-6DBP, LAP, LIP	10090	MGI:88373
Csf1r	CSF1R	12978	colony stimulating factor 1 receptor	CD115, CSF-1R, Csfmr, Fim-2, Fim2	10090	MGI:1339758
Ctsg	CTSG	13035	cathepsin G	CatG, VSP	10090	MGI:88563
Dach1	DACH1	13134	dachshund family transcription factor 1	Dac, Dach	10090	MGI:1277991
Dnmt1	DNMT1	13433	DNA methyltransferase (cytosine-5) 1	Cxxc9, Dnmt, Dnmt1o, MCMT, MTase	10090	MGI:94912
Dntt	DNTT	21673	deoxynucleotidyltransferase, terminal	Tdt	10090	MGI:98659
Ebf1	EBF1	13591	early B cell factor 1	Ebf, O/E-1, OE-1, Olf-1, Olf1	10090	MGI:95275
Egr1	EGR1	13653	early growth response 1	A530045N19Rik, ETR103, Egr-1, Krox-1, Krox-24	10090	MGI:95295
Elane	ELANE	50701	elastase, neutrophil expressed	Ela2, F430011M15Rik, NE	10090	MGI:2679229
Epas1	HLF	13819	endothelial PAS domain protein 1	HIF-2alpha, HIF2A, HLF, HRF, MOP2	10090	MGI:109169
Epor	EPOR	13857	erythropoietin receptor		10090	MGI:95408
Erg	ERG	13876	ETS transcription factor	D030036I24Rik	10090	MGI:95415
Esam	ESAM	69524	endothelial cell-specific adhesion molecule	2310008D05Rik, Esam1, W117m	10090	MGI:1916774
Ets1	ETS1	23871	E26 avian leukemia oncogene 1, 5' domain	D230050P06, Ets-1, Tpl1, p54, vs	10090	MGI:95455
Ets2	ETS2	23872	E26 avian leukemia oncogene 2, 3' domain	Ets-2	10090	MGI:95456
Etv6	ETV6	14011	ets variant 6	Tel	10090	MGI:109336
Ezh2	EZH2	14056	enhancer of zeste 2 polycomb repressive complex 2 subunit	Enx-1, Enx1h, KMT6, mKIAA4065	10090	MGI:107940
Fcgr2b	FCGR2B	14130	Fc receptor, IgG, low affinity IIb	CD32, F630109E10Rik, Fc[g]RII, FcgRII, Fcgr2	10090	MGI:95499
Fcgr3	FCGR3	14131	Fc receptor, IgG, low affinity III	CD16	10090	MGI:95500
Fli1	FLI1	14247	Friend leukemia integration 1	EWSR2, Fli-1, SIC-1, Sic1	10090	MGI:95554
Flt3	FLT3	14255	FMS-like tyrosine kinase 3	B230315G04, CD135, Flk-2, Flk2, Flt-3	10090	MGI:95559
Fos	FOS	14281	FBJ osteosarcoma oncogene	D12Rfj1, c-fos, cFos	10090	MGI:95574
Foxo1	FOXO1	56458	forkhead box O1	Afxh, FKHR, Fkhr1, Foxo1a	10090	MGI:1890077
Foxo3	FOXO3	56484	forkhead box O3	1110048B16Rik, 2010203A17Rik, FKHRL1, Fkhr2, Foxo3a	10090	MGI:1890081
Gata1	GATA1	14460	GATA binding protein 1	Gata-1, Gf-1, eryf1	10090	MGI:95661
Gata2	GATA2	14461	GATA binding protein 2	Gata-2	10090	MGI:95662
Gata3	GATA3	14462	GATA binding protein 3	Gata-3, jal	10090	MGI:95663
Gfi1	GFI1	14581	growth factor independent 1 transcription repressor	Gfi-1, Pal-1, Pal1	10090	MGI:103170
Gfi1b	GFI1B	14582	growth factor independent 1B	Gfi-1B	10090	MGI:1276578
Gypa	GYPA	14934	glycophorin A	CD235a, GPA	10090	MGI:95880
Hba-a1	HBA-A1	15122	hemoglobin alpha, adult chain 1	Hba, Hba1, Hbat1	10090	MGI:96015
Hbb-bs	HBB-BS	100503605	hemoglobin, beta adult s chain	Beta-s, Hbbt1, Hbbt2	10090	MGI:5474852
Hhex	HHEX	15242	hematopoietically expressed homeobox	Hex, Hex1, Hhex-rs2, Prh, Prhx	10090	MGI:96086
Hoxa5	HOXA5	15402	homeobox A5	Hox-1.3	10090	MGI:96177
Hoxa9	HOXA9	15405	homeobox A9	D6a9, Hox-1.7	10090	MGI:96180
Hoxb4	HOXB4	15412	homeobox B4	Hox-2.6	10090	MGI:96185
Id2	ID2	15902	inhibitor of DNA binding 2	Idb2, bHLHb26	10090	MGI:96397
Igf1r	IGF1R	16001	insulin-like growth factor I receptor	A330103N21Rik, CD221, D930020L01, IGF-1R, hyft	10090	MGI:96433
Ikzf1	IKZF1	22778	IKAROS family zinc finger 1	5832432G11Rik, Ikaros, LyF-1, Zfpn1a1, Znfn1a1	10090	MGI:1342540
Ikzf2	IKZF2	22779	IKAROS family zinc finger 2	A730095J18Rik, Helios, Zfpn1a2, Znfn1a2	10090	MGI:1342541
Il3ra	IL3RA	16188	interleukin 3 receptor, alpha chain	CD123, CDw123, SUT-1	10090	MGI:96553
Il7r	IL7R	16197	interleukin 7 receptor	CD127, IL-7Ralpha	10090	MGI:96562
Irf1	IRF1	16362	interferon regulatory factor 1	Irf-1	10090	MGI:96590
Irf2	IRF2	16363	interferon regulatory factor 2	9830146E22Rik, Irf-2	10090	MGI:96591
Irf4	IRF4	16364	interferon regulatory factor 4	IRF-4, LSIRF, NF-EM5, Spip	10090	MGI:1096873
Irf8	IRF8	15900	interferon regulatory factor 8	ICSBP, IRF-8, Icsbp1, Myls	10090	MGI:96395
Itga2b	ITGA2B	16399	integrin alpha 2b	CD41, CD41B, GpIIb, alphaIIb	10090	MGI:96601
Jak1	JAK1	16451	Janus kinase 1	BAP004, C130039L05Rik	10090	MGI:96628
Jak2	JAK2	16452	Janus kinase 2	Fd17	10090	MGI:96629
Jun	JUN	16476	jun proto-oncogene	AP-1, Junc, c-jun	10090	MGI:96646
Kat7	KAT7	217127	K(lysine) acetyltransferase 7	Hbo1, Hboa, Myst2	10090	MGI:2182799
Kit	KIT	16590	KIT proto-oncogene receptor tyrosine kinase	Bs, CD117, Fdc, Gsfsco1, Gsfsco5	10090	MGI:96677
Klf1	KLF1	16596	Kruppel-like factor 1 (erythroid)	Eklf, Nan	10090	MGI:1342771
Ldb1	LDB1	16825	LIM domain binding 1	CLIM2, NLI	10090	MGI:894762
Lmo2	LMO2	16909	LIM domain only 2	Rbtn-2, Rbtn2, Rhom-2, Ttg2	10090	MGI:102811
Ly6a	LY6A	110454	lymphocyte antigen 6 complex, locus A	Ly-6A.2, Ly-6A/E, Ly-6E.1, Sca-1, Sca1	10090	MGI:107527
Lyl1	LYL1	17095	lymphoblastomic leukemia 1	Lyl-1, bHLHa18	10090	MGI:96891
Max	MAX	17187	Max protein	bHLHd4, bHLHd5, bHLHd6, bHLHd7, bHLHd8	10090	MGI:96921
Mecom	MECOM	14013	MDS1 and EVI1 complex locus	D630039M04Rik, Evi-1, Evi1, Jbo, Mds	10090	MGI:95457
Meis1	MEIS1	17268	Meis homeobox 1	C530044H18Rik, Evi8	10090	MGI:104717
Mpeg1	MPEG1	17476	macrophage expressed gene 1	MPS1, Mpg-1, P-2	10090	MGI:1333743
Mpl	MPL	17480	myeloproliferative leukemia virus oncogene	CD110, TPO-R, c-mpl, hlb219	10090	MGI:97076
Mpo	MPO	17523	myeloperoxidase	mKIAA4033	10090	MGI:97137
Myb	MYB	17863	myeloblastosis oncogene	c-myb	10090	MGI:97249
Nfe2	NFE2	18022	nuclear factor, erythroid derived 2	NF-E2, NF-E2/P45, p45, p45NFE2, p45nf-e2	10090	MGI:97308
Nfia	NFIA	18027	nuclear factor I/A	1110047K16Rik, 9430022M17Rik, CTF, NF1-A, NF1A	10090	MGI:108056
Nfkb1	NFKB1	18033	nuclear factor of kappa light polypeptide gene enhancer in B cells 1, p105	NF-KB1, NF-kappaB, NF-kappaB1, p105, p50	10090	MGI:97312
Nfkb2	NFKB2	18034	nuclear factor of kappa light polypeptide gene enhancer in B cells 2, p49/p100	NF-kappaB2, lyt, p49, p49/p100, p50B	10090	MGI:1099800
Nkx2-3	NKX2-3	18089	NK2 homeobox 3	Nkx-2.3, Nkx2.3, nkx2-C, tinman	10090	MGI:97348
Nol3	MYC	78688	nucleolar protein 3 (apoptosis repressor with CARD domain)	ARC, B430311C09Rik, MYC, NOP, Nop30	10090	MGI:1925938
Notch1	NOTCH1	18128	notch 1	9930111A19Rik, Mis6, N1, Tan1, lin-12	10090	MGI:97363
Pax5	PAX5	18507	paired box 5	BSAP, EBB-1, KLP, Pax-5	10090	MGI:97489
Pbx1	PBX1	18514	pre B cell leukemia homeobox 1	2310056B04Rik, D230003C07Rik, Pbx-1	10090	MGI:97495
Pf4	PF4	56744	platelet factor 4	Cxcl4, Scyb4	10090	MGI:1888711
Prdm16	PRDM16	70673	PR domain containing 16	5730557K01Rik, csp1, mel1	10090	MGI:1917923
Procr	PROCR	19124	protein C receptor, endothelial	Ccca, Ccd41, Epcr	10090	MGI:104596
Prom1	PROM1	19126	prominin 1	4932416E19Rik, AC133, CD133, Prom, Prom-1	10090	MGI:1100886
Prtn3	PRTN3	19152	proteinase 3	PR-3, PR3, mPR3	10090	MGI:893580
Ptprc	PTPRC	19264	protein tyrosine phosphatase, receptor type, C	B220, CD45R, Cd45, L-CA, Ly-5	10090	MGI:97810
Rag1	RAG1	19373	recombination activating 1	Rag-1	10090	MGI:97848
Rel	REL	19696	reticuloendotheliosis oncogene	c-Rel	10090	MGI:97897
Rela	RELA	19697	v-rel reticuloendotheliosis viral oncogene homolog A (avian)	p65, p65 NF-kappa B, p65 NFkB	10090	MGI:103290
Runx1	RUNX1	12394	runt related transcription factor 1	AML1, CBF-alpha-2, Cbfa2, Pebp2a2, Pebpa2b	10090	MGI:99852
Satb1	SATB1	20230	special AT-rich sequence binding protein 1	2610306G12Rik	10090	MGI:105084
Sh2b3	SH2B3	16923	SH2B adaptor protein 3	Lnk	10090	MGI:893598
Slamf1	SLAMF1	27218	signaling lymphocytic activation molecule family member 1	4933415F16, CD150, CDw150, ESTM51, IPO-3	10090	MGI:1351314
Smarcc1	SMARCC1	20588	SWI/SNF related, matrix associated, actin dependent regulator of chromatin, subfamily c, member 1	BAF155, Rsc8, SRG3, msp3	10090	MGI:1203524
Spi1	SPI1	20375	spleen focus forming virus (SFFV) proviral integration oncogene	Dis-1, Dis1, PU.1, Sfpi-1, Sfpi1	10090	MGI:98282
Stat1	STAT1	20846	signal transducer and activator of transcription 1	2010005J02Rik	10090	MGI:103063
Stat3	STAT3	20848	signal transducer and activator of transcription 3	1110034C02Rik, Aprf	10090	MGI:103038
Stat5a	STAT5A	20850	signal transducer and activator of transcription 5A	STAT5	10090	MGI:103036
Stat5b	STAT5B	20851	signal transducer and activator of transcription 5B		10090	MGI:103035
Tal1	TAL1	21349	T cell acute lymphocytic leukemia 1	Hpt, SCL/tal-1, Scl, bHLHa17, tal-1	10090	MGI:98480
Tcf12	TCF12	21406	transcription factor 12	A130037E08Rik, ALF1, HEB, HEBAlt, HTF-4	10090	MGI:101877
Tcf7	TCF7	21414	transcription factor 7, T cell specific	TCF-1, Tcf1	10090	MGI:98507
Tcf7l1	TCF3	21415	transcription factor 7 like 1 (T cell specific, HMG box)	Tcf-3, Tcf3, bHLHb21	10090	MGI:1202876
Tek	TEK	21687	TEK receptor tyrosine kinase	Cd202b, Hyk, STK1, Tie-2, Tie2	10090	MGI:98664
Tff3	MITF	21786	trefoil factor 3, intestinal	ITF, mITF	10090	MGI:104638
Tie1	TIE1	21846	tyrosine kinase with immunoglobulin-like and EGF-like domains 1	D430008P04Rik, TIE, tie-1	10090	MGI:99906
Vwf	VWF	22371	Von Willebrand factor	6820430P06Rik, B130011O06Rik, C630030D09, F8VWF, VWD	10090	MGI:98941
Zfpm1	ZFPM1	22761	zinc finger protein, multitype 1	FOG, Fog1	10090	MGI:1095400
	VNN2	8875

### Sheet: myeloid genes
murine	human
Anxa1	ANXA1
Anxa3	ANXA3
Ass1	ASS1
Ceacam1	CEACAM1
Cebpa	CEBPA
Cebpd	CEBPD
Cebpe	CEBPE
Cldn15	CLDN15
Clec12a	CLEC12A
Cpa3	CPA3
Csf1r	CSF1R
Csf2rb	CSF2RB
Csf3r	CSF3R
Ctsg	CTSG
Cx3cr1	CX3CR1
Elane	ELANE
Gfi1	GFI1
Hdc	HDC
Hexa	HEXA
Hsd11b1	HSD11B1
Itga1	ITGA1
Itgam	ITGAM
Ly6c2	MS4A3
Mgl2	PECAM1
Ms4a3	PGLYRP1
Pecam1	PRSS57
Pglyrp1	PRTN3
Prss57	SRGN
Prtn3
Srgn
Trem3

### Sheet: lymphoid genes
murine	human
Bach2	BACH2
Ccr7	CCR7
Ccr9	CCR9
Dntt	DNTT
Ebf1	EBF1
Flt3	FLT3
Hoxa9	HOXA9
Ikzf1	IKZF1
Il7r	IL7R
Rag1	RAG1
Rag2	RAG2

### Sheet: NFκB response genes
murine	human
Acod1	ACOD1
Adgre1	ADGRE1
Adgre4	ADORA2A
Adora2a	ADORA2B
Adora2b	AHR
Ahr	AK4
AI504432	ALAS1
Ak4	ARG2
Alas1	ARHGEF3
Arg2	ARRDC4
Arhgef3	ATP2B4
Arrdc4	B3GNT5
Atp2b4	BATF
AW112010	BCL2A1
B3gnt5	BCOR
Batf	CACNB3
Bcl2a1a	CASP4
Bcl2a1d	CAV1
Bcor	CCL1
Cacnb3	CCL17
Casp4	CCL22
Cav1	CCL3
Ccl1	CCL4
Ccl12	CCL5
Ccl17	CCL7
Ccl2	CCND1
Ccl22	CCR1
Ccl3	CCR3
Ccl4	CCRL2
Ccl5	CD14
Ccl7	CD200
Ccnd1	CD300E
Ccr1	CD38
Ccr3	CD40
Ccrl2	CD55
Cd14	CD69
Cd200	CD83
Cd300e	CDC42EP2
Cd38	CDK5R1
Cd40	CEBPD
Cd55	CEMIP2
Cd69	CITED2
Cd83	CLCF1
Cdc42ep2	CLEC4E
Cdk5r1	CLEC5A
Cebpd	CLEC6A
Cemip2	CMPK2
Cited2	COL18A1
Clcf1	COL27A1
Clec4e	CP
Clec4n	CSF1
Clec5a	CSF3
Cmpk2	CST7
Col18a1	CX3CL1
Col27a1	CXCL1
Cp	CXCL10
Csf1	CXCL2
Csf3	CXCL3
Cst7	DUSP16
Ctla2a	DUSP2
Ctla2b	EDNRB
Cx3cl1	EGLN3
Cxcl1	EHD1
Cxcl10	ENO2
Cxcl2	ETS2
Cxcl3	FABP7
Dusp16	FAM43A
Dusp2	FCGR2B
Ednrb	FLNB
Egln3	FLRT3
Ehd1	FLT1
Eno2	FOXP4
Ets2	FPR1
Fabp7	FPR2
Fam43a	FSCN1
Fcgr2b	FZD1
Flnb	GEM
Flrt3	GNG4
Flt1	GPR141
Foxp4	GPR18
Fpr1	GPR68
Fpr2	GPR85
Fscn1	GRK3
Fzd1	GSR
Gem	GSTA3
Gm16712	HCAR2
Gm47283	HIVEP3
Gm5150	HMOX1
Gm6377	HP
Gng4	HTR2A
Gpr132	HTRA1
Gpr141	ICAM1
Gpr18	ICOSLG
Gpr68	IDI1
Gpr84	IFNA1
Gpr85	IFNA2
Grk3	IFNA4
Gsr	IFNA6
Gsta3	IFRD1
Hcar2	IGF2BP2
Hivep3	IL10
Hmox1	IL12B
Hp	IL1A
Htr2a	IL1B
Htra1	IL1RN
Icam1	IL4I1
Icosl	IL4R
Idi1	IL6
Ifi205	INHBA
Ifna1	IRF1
Ifna2	IRF3
Ifna4	IRF4
Ifna6	IRF7
Ifrd1	IRF8
Igf2bp2	ITGAL
Il10	JAG1
Il12b	JDP2
Il1a	JUNB
Il1b	KDM6B
Il1rn	KLF7
Il4i1	LAD1
Il4ra	LCN2
Il6	LDLR
Inhba	LIF
Irf1	LOX
Irf3	LPAR1
Irf4	MAFF
Irf7	MALT1
Irf8	MARCKSL1
Itgal	MARCO
Jag1	MEFV
Jdp2	MFAP3L
Junb	MMP13
Kdm6b	MMP14
Klf7	MMP3
Klra2	MMP9
Lad1	MNDA
Lcn2	MS4A4A
Ldlr	MT1G
Lif	MXD1
Lox	MYC
Lpar1	MYCL
Ly6a	NFKB1
Maff	NFKB2
Malt1	NFKBIA
Marcksl1	NFKBID
Marco	NFKBIE
Mefv	NFKBIZ
Mfap3l	NOCT
Mir155hg	NOS2
Mmp13	NOTCH1
Mmp14	NR4A3
Mmp3	OAF
Mmp9	ODC1
Ms4a4a	OLR1
Mt1	ORAI2
Mt2	OTUD1
Mxd1	P2RY2
Myc	PDE4B
Mycl	PDE5A
Nfkb1	PDGFB
Nfkb2	PELI1
Nfkbia	PFKFB3
Nfkbid	PHLDB1
Nfkbie	PIM2
Nfkbiz	PIM3
Noct	PLAT
Nos2	PLAU
Notch1	PLEKHG1
Nr4a3	PLK2
Oaf	PLPP1
Odc1	PLPP3
Olr1	POU2F2
Orai2	PPFIA3
Otud1	PPP1R15A
P2ry2	PRDM1
Pde4b	PROCR
Pde5a	PTAFR
Pdgfb	PTGER4
Peli1	PTGES
Pfkfb3	PTGIR
Phldb1	PTGS2
Pilra	RAB11FIP1
Pilrb1	RALGDS
Pim2	RAPGEF5
Pim3	RASGRP1
Plat	RELA
Plau	RFFL
Plekhg1	RHOF
Plk2	RIPK2
Plpp1	RND1
Plpp3	RND3
Pou2f2	RRAS2
Ppfia3	S100A8
Ppp1r15a	SAMSN1
Prdm1	SCN1B
Procr	SDC4
Ptafr	SELE
Ptger4	SERPINB2
Ptges	SERPINE1
Ptgir	SHISA3
Ptgs2	SIGLEC7
Rab11fip1	SIRPB1
Ralgds	SIRPG
Rapgef5	SLA
Rasgrp1	SLC13A3
Rela	SLC25A25
Rffl	SLC28A2
Rhof	SLC30A4
Ripk2	SLC7A11
Rnd1	SLCO3A1
Rnd3	SLPI
Rras2	SNN
S100a8	SOCS3
Saa3	SOD2
Samsn1	SPACA6
Scn1b	SPATA13
Sdc4	SPIC
Sele	SRXN1
Serpina3g	SWAP70
Serpinb2	TAGAP
Serpinb9b	TAL2
Serpine1	TARM1
Shisa3	TFEC
Siglece	THBS1
Sla	TIMP1
Slc13a3	TLR2
Slc25a25	TLR4
Slc28a2	TLR7
Slc30a4	TMA16
Slc7a11	TMC3
Slco3a1	TMEFF1
Slpi	TMEM200B
Snn	TMTC2
Socs3	TNF
Sod2	TNFAIP3
Spaca6	TNFSF9
Spata13	TNIP3
Spic	TRAF1
Srxn1	TREML4
Swap70	TRIM21
Tagap	TRIM36
Tal2	VCAM1
Tarm1	VEGFC
Tfec	ZC3H12A
Thbs1	ZC3H12C
Timp1	ZFP36
Tlr2	ZHX2
Tlr4
Tlr7
Tma16
Tmc3
Tmeff1
Tmem200b
Tmtc2
Tnf
Tnfaip3
Tnfsf9
Tnip3
Traf1
Treml4
Trim21
Trim36
Vcam1
Vegfc
Zc3h12a
Zc3h12c
Zfp36
Zfp811
Zhx2

### Sheet: quiescence genes
murine	human	quiescent_direction	function
Anln	ANLN	low	Cell cycle progression and checkpoint control
Bbs2	BBS2	high	Other
Bcas3	BCAS3	high	Other
Birc5	BIRC5	low	Cell cycle progression and checkpoint control
Capza1	CAPZA1	low	Other
Ccna2	CCNA2	low	Cell cycle progression and checkpoint control
Ccnb1	CCNB1	low	Cell cycle progression and checkpoint control
Ccnd3	CCND3	high	Cell cycle progression and checkpoint control
Ccne2	CCNE2	low	Cell cycle progression and checkpoint control
Cdc42	CDC42	high	cell cycle entry
Cdip1	CDIP1	high	Other
Cdkn2a	CDKN2A	high	cell cycle entry
Chkb	CHKB	high	Other
Clstn1	CLSTN1	high	Other
Crebrf	CREBRF	high	Other
Crim1	CRIM1	high	Other
Ctdsp1	CTDSP1	high	Regulation of transcription
Ctsf	CTSF	high	Other
Cycs	CYCS	low	Mitochondrial function
Ddt	DDT	high	Other
Ddx39	DDX39	low	RNA processing
Ddx3y	DDX3Y	high	Other
Dicer1	DICER1	high	RNA processing
Dnajb9	DNAJB9	high	Other
Ephx1	EPHX1	high	Other
Ezh1	EZH1	high	Regulation of transcription
Fhl1	FHL1	high	Other
Foxo3	FOXO3	high	Regulation of transcription
Fyn	FYN	high	Other
Gabarapl1	GABARAPL1	high	Other
Gabbr1	GABBR1	high	Other
Grb10	GRB10	high	Other
Grina	GRINA	high	Other
Gstk1	GSTK1	high	Other
H2afz	H2AFZ	low	Chromatin and nucleosome assembly
Hadhb	HADHB	low	Other
Hat1	HAT1	low	Chromatin and nucleosome assembly
Idh3a	IDH3A	low	Other
Igf2r	IGF2R	high	Other
Il18	IL18	high	Other
Itm2a	ITM2A	high	Other
Ivd	IVD	high	Other
Kpna2	KPNA2	low	Other
Map1lc3a	MAP1LC3A	high	Other
Mcm4	MCM4	low	DNA replication and chromosome segregation
Mtch2	MTCH2	low	Mitochondrial function
Ndrg2	NDRG2	high	Other
Nop53	NOP53	high	Other
Pclaf	PCLAF	low	Other
Pcna	PCNA	low	DNA replication and chromosome segregation
Pdk1	PDK1	high	Cell cycle progression and checkpoint control
Pfdn5	PFDN5	high	Other
Pgk1	PGK1	low	Other
Phf1	PHF1	high	Regulation of transcription
Pik3r1	PIK3R1	high	Other
Pink1	PINK1	high	Other
Prdm5	PRDM5	high	Regulation of transcription
Ptov1	PTOV1	high	Regulation of transcription
Rnf167	RNF167	high	Other
Rps14	RPS14	high	Other
Rrm2	RRM2	low	DNA replication and chromosome segregation
Selenbp1	SELENBP1	high	Other
Selenop	SELENOP	high	Other
Sgo1	SGO1	low	Cell cycle progression and checkpoint control
Slc25a5	SLC25A5	low	Mitochondrial function
Smarca2	SMARCA2	high	Chromatin and nucleosome assembly
Tef	TEF	high	Regulation of transcription
Thra	THRA	high	Regulation of transcription
Top2a	TOP2A	low	DNA replication and chromosome segregation
Ulk2	ULK2	high	Other
Zbtb20	ZBTB20	high	Regulation of transcription
Zfp30	ZFP30	high	Regulation of transcription
Zyx	ZYX	high	Other

### Sheet: CSF3R response genes
murine	human
1700057G04Rik	ABCA1
Abca1	ACSL1
Acsl1	ACTN1
Actn1	ADAM9
Adam9	ARHGAP26
Arhgap26	B3GNT2
AW551984	BCAT1
B3gnt2	CCDC88A
Bcat1	CD47
Ccdc88a	CD59
Cd47	CD63
Cd59a	CEMIP
Cd59b	CTSB
Cd63	CTSL
Cemip	CTSV
Ctsb	DDAH2
Ddah2	DSE
Dse	DUSP3
Emp1	EMP1
Enc1	ENC1
Flot1	FLOT1
G0s2	G0S2
Gla	GLA
Glul	GLUL
Gpr137b	GPR137B
Itga7	ITGA7
Klf10	KLF10
Lhfpl2	LHFPL2
Mboat7	MBOAT7
Nampt	MPP5
Nr2c2	NAMPT
Papss2	NR2C2
Pfkfb3	PAPSS2
Phactr1	PFKFB3
Plin3	PHACTR1
Plpp3	PLIN3
Plscr1	PLPP3
Plscr2	PLSCR1
Plxnc1	PLXNC1
Rgl1	RGL1
Rnf141	RNF141
Slc11a2	SLC11A2
Snx24	SNX24
Sphk1	SPHK1
Timp1	TIMP1
Tpm4	TPM4
Ugcg	UGCG
Vwa5a	VWA5A
Wdfy3	WDFY3
