## Supplemental Table 2 for "Distinct causes of three phenotypic hallmarks of hematopoietic aging"

### Sheet: aged LTHSC downregulated GO
pathway	pval	padj	log2err	ES	NES	size	leadingEdge
GOBP_CELL_CYCLE	1e-50	3.83925e-47		-0.490756	-2.50018	1344	Esco2, Mybl2, Aunip, Ccna2, Kif15, Gtse1, Ccnb2, Anln, Kif11, Pbk, Cdca3, Birc5, Kif4, Nek2, E2f1, Rrm2, Ccne2, Clspn, Melk, Fam83d, Brca1, Top2a, Rad51, Ncapg, Ncaph, Spc25, Kntc1, Ms4a3, Rad51ap1, Ccnb1, E2f8, Exo1, Sapcd2, Dlgap5, Cdca8, Ticrr, Cep55, Stil, Spc24, Bub1, Nusap1, Cenpf, Wdr62, Brip1, Kif14, E2f7, Uhrf1, Tpx2, Mki67, Aurkb, Cdkn3, Arntl, Dscc1, Timeless, Pkmyt1, Cenpe, Plk1, Nuf2…
GOBP_CELL_CYCLE_PROCESS	1e-50	3.83925e-47		-0.540409	-2.68373	906	Esco2, Mybl2, Aunip, Ccna2, Kif15, Gtse1, Ccnb2, Anln, Kif11, Kif4, Nek2, E2f1, Rrm2, Ccne2, Clspn, Melk, Fam83d, Brca1, Top2a, Rad51, Ncapg, Ncaph, Spc25, Kntc1, Rad51ap1, Ccnb1, E2f8, Sapcd2, Dlgap5, Cdca8, Ticrr, Cep55, Stil, Spc24, Bub1, Nusap1, Cenpf, Wdr62, Brip1, Kif14, E2f7, Tpx2, Mki67, Aurkb, Cdkn3, Dscc1, Timeless, Pkmyt1, Cenpe, Plk1, Nuf2, Prc1, Gins1, Dtl, Cdk1, Eme1, Spag5, Cdc45, …
GOBP_MITOTIC_CELL_CYCLE	1e-50	3.83925e-47		-0.566572	-2.76837	717	Mybl2, Ccna2, Kif15, Gtse1, Ccnb2, Anln, Kif11, Pbk, Kif4, Nek2, E2f1, Rrm2, Ccne2, Clspn, Melk, Brca1, Rad51, Ncapg, Ncaph, Spc25, Kntc1, Ccnb1, E2f8, Sapcd2, Dlgap5, Cdca8, Ticrr, Cep55, Stil, Bub1, Nusap1, Cenpf, Wdr62, Kif14, E2f7, Tpx2, Mki67, Aurkb, Cdkn3, Dscc1, Pkmyt1, Cenpe, Plk1, Nuf2, Prc1, Gins1, Dtl, Cdk1, Eme1, Spag5, Cdc45, Orc1, Foxm1, Ska1, Cenpk, Mcm4, Cdca5, Xrcc2, Cdt1, Smc1b,…
GOBP_MITOTIC_CELL_CYCLE_PROCESS	1e-50	3.83925e-47		-0.592186	-2.85122	601	Mybl2, Ccna2, Kif15, Gtse1, Ccnb2, Anln, Kif11, Kif4, Nek2, E2f1, Rrm2, Ccne2, Clspn, Melk, Brca1, Rad51, Ncapg, Ncaph, Spc25, Kntc1, Ccnb1, Sapcd2, Dlgap5, Cdca8, Ticrr, Cep55, Stil, Bub1, Nusap1, Cenpf, Wdr62, Kif14, E2f7, Tpx2, Mki67, Aurkb, Cdkn3, Dscc1, Pkmyt1, Cenpe, Plk1, Nuf2, Prc1, Gins1, Dtl, Cdk1, Eme1, Spag5, Cdc45, Orc1, Foxm1, Cenpk, Mcm4, Cdca5, Cdt1, Smc1b, Ncapg2, Kif20b, Ccne1, …
GOBP_CHROMOSOME_ORGANIZATION	1.57394e-43	4.8342e-40	1.72082	-0.510306	-2.52363	803	Esco2, Kif4, Nek2, Asf1b, Ccne2, Brca1, Top2a, Rad51, Ncapg, Ncaph, Polq, Kntc1, Ccnb1, Exo1, Dlgap5, Cdca8, Cep55, Bub1, Nusap1, Cenpf, Brip1, Kif14, Uhrf1, Mki67, Aurkb, Bend3, Dscc1, Cenpe, Plk1, Nuf2, Prc1, Gins1, Cdk1, Spag5, Recql4, Cdc45, Cenpk, Mcm4, Cdca5, Cdt1, Rmi2, Smc1b, Ercc6l, Ncapg2, Ccne1, Cdc6, Kif2c, Pcna, Knstrn, Mcm5, Cdc20, Fen1, Fancd2, Rad54l, Mcm2, Spdl1, Hells, Chek1, Mc…
GOBP_DNA_METABOLIC_PROCESS	2.51442e-43	6.43565e-40	1.7148	-0.525535	-2.57218	710	Esco2, Aunip, Tk1, Mcm10, Nek2, Ccne2, Clspn, Brca1, Top2a, Rad51, Polq, Rad51ap1, Exo1, Ticrr, Cenpf, Brip1, Uhrf1, Ankle1, Aurkb, Bend3, Parpbp, Dscc1, Timeless, Neil3, Pole2, Gins1, Dtl, Cdk1, Eme1, Recql4, Cdc45, Orc1, Foxm1, Kpna2, Mcm4, Cdca5, Xrcc2, Cdt1, Rmi2, Ccne1, Cdc6, Pcna, Fignl1, Mcm5, Fen1, Fancd2, Rad54l, Ung, Cdc7, Mcm2, Lig1, Hells, Pole, Chek1, Slfn9, Mcm8, Ube2t, Gins2, Psmc3…
GOBP_CHROMOSOME_SEGREGATION	7.58533e-42	1.66411e-38	1.68434	-0.677244	-3.07096	277	Esco2, Kif4, Nek2, Ccne2, Fam83d, Brca1, Top2a, Ncapg, Ncaph, Spc25, Kntc1, Ccnb1, Dlgap5, Cdca8, Cep55, Spc24, Bub1, Nusap1, Cenpf, Brip1, Kif14, Mki67, Aurkb, Dscc1, Cenpe, Plk1, Nuf2, Prc1, Eme1, Spag5, Ska1, Cenpk, Cdca5, Cdt1, Rmi2, Smc1b, Ncapg2, Ccne1, Cdc6, Kif2c, Knstrn, Cdc20, Fen1, Fancd2, Ska3, Spdl1, Psmc3ip, Cdca2, Dmc1, Syce2, Ttk, Ube2c, Mad2l1, Zwint, Rad18, Cenph, Dsn1, Pinx1, S…
GOBP_ORGANELLE_FISSION	1.12595e-36	2.16141e-33	1.57637	-0.600046	-2.79976	376	Mybl2, Kif15, Ccnb2, Anln, Kif11, Kif4, Nek2, Ccne2, Top2a, Rad51, Ncapg, Ncaph, Kntc1, Rad51ap1, Ccnb1, Dlgap5, Cdca8, Cep55, Bub1, Nusap1, Cenpf, Brip1, Kif14, Tpx2, Mki67, Aurkb, Dscc1, Pkmyt1, Cenpe, Plk1, Nuf2, Prc1, Eme1, Spag5, Cenpk, Cdca5, Cdt1, Smc1b, Ncapg2, Kif20b, Ccne1, Cdc6, Kif2c, Fignl1, Knstrn, Cdc20, Fancd2, Rad54l, Spdl1, Aspm, Chek1, Psmc3ip, Aurka, Mnd1, Cdca2, Rad54b, Dmc1,…
GOBP_NUCLEAR_CHROMOSOME_SEGREGATION	3.16888e-36	5.40717e-33	1.56318	-0.695435	-3.05207	222	Esco2, Kif4, Nek2, Ccne2, Fam83d, Top2a, Ncapg, Ncaph, Spc25, Kntc1, Ccnb1, Dlgap5, Cdca8, Cep55, Spc24, Bub1, Nusap1, Cenpf, Brip1, Kif14, Aurkb, Dscc1, Cenpe, Plk1, Nuf2, Prc1, Eme1, Spag5, Cenpk, Cdca5, Cdt1, Rmi2, Smc1b, Ncapg2, Ccne1, Cdc6, Kif2c, Knstrn, Cdc20, Fen1, Fancd2, Spdl1, Psmc3ip, Dmc1, Syce2, Ttk, Ube2c, Mad2l1, Zwint, Dsn1, Pinx1, Smc2, Tubg1, Ncapd2, Gen1, Kifc1, Rad51c, Trip13…
GOCC_CHROMOSOMAL_REGION	1.93252e-34	2.96778e-31	1.52292	-0.634298	-2.89946	304	Esco2, Birc5, Nek2, Top2a, Rad51, Ncapg, Spc25, Kntc1, Rad51ap1, Ccnb1, Cenpm, Cdca8, Spc24, Bub1, Cenpf, Aurkb, Dscc1, Cenpe, Plk1, Nuf2, Cdk1, Spag5, Recql4, Orc1, Ska1, Cenpk, Mcm4, Cdca5, Cdt1, Smc1b, Ercc6l, Kif2c, Pcna, Knstrn, Mcm5, Fen1, Mcm2, Ska3, Spdl1, Hells, Chek1, Cenpi, Cenpa, Hat1, Cenpp, Dmc1, Mcm3, Dna2, Brca2, Cenpu, Mis18bp1, Mcm7, Ttk, Mcm6, Mad2l1, Zwint, Cenph, Dsn1, Pinx1,…
GOCC_CHROMOSOME	8.80558e-34	1.22934e-30	1.50926	-0.421946	-2.13749	1198	Esco2, Aunip, Mcm10, Birc5, Kif4, Nek2, E2f1, Asf1b, Brca1, Top2a, Rad51, Ncapg, Ncaph, Spc25, Polq, Kntc1, Rad51ap1, Ccnb1, E2f8, Cenpm, Cdca8, Spc24, Bub1, Nusap1, Cenpf, E2f7, Uhrf1, Mki67, Aurkb, Bend3, Parpbp, Arntl, Gata1, Dscc1, Timeless, Cenpe, Neil3, Plk1, Nuf2, Prc1, Pole2, Gins1, Dtl, Cdk1, Eme1, Spag5, Recql4, Cdc45, Orc1, Foxm1, Ska1, Cenpk, Mcm4, Cdca5, Xrcc2, Cdt1, Rmi2, Smc1b, Erc…
GOBP_CELL_DIVISION	7.38396e-31	7.08722e-28	1.4462	-0.536141	-2.54938	482	Ccna2, Ccnb2, Anln, Kif11, Cdca3, Kif4, Nek2, Ccne2, Fam83d, Top2a, Ncapg, Ncaph, Spc25, Kntc1, Ccnb1, E2f8, Sapcd2, Cep55, Spc24, Bub1, Nusap1, Cenpf, Brip1, Kif14, E2f7, Tpx2, Aurkb, Timeless, Cenpe, Plk1, Nuf2, Prc1, Cdk1, Spag5, Ska1, Cdca5, Cdt1, Ercc6l, Ncapg2, Kif20b, Ccne1, Cdc6, Kif2c, Knstrn, Cdc20, Cdc7, Ska3, Lig1, Spdl1, Hells, Aspm, Aurka, Cdc25a, Cenpa, Cks1b, Wee1, Cdca2, Prdm15, …
GOBP_DNA_REPLICATION	1.47383e-30	1.25742e-27	1.43903	-0.648739	-2.89141	244	Esco2, Ccna2, Mcm10, Rrm2, Ccne2, Rad51, Polq, E2f8, Ticrr, E2f7, Dscc1, Timeless, Pole2, Gins1, Dtl, Cdk1, Eme1, Recql4, Cdc45, Orc1, Mcm4, Cdt1, Rmi2, Ccne1, Cdc6, Pcna, Mcm5, Fen1, Cdc7, Mcm2, Lig1, Pole, Chek1, Slfn9, Mcm8, Gins2, Chtf18, Wdhd1, Gmnn, Prim1, Mcm3, Rrm1, Dna2, Brca2, Mcm7, Orc6, Dut, Mcm6, Gins3, Chaf1a, Prim2, Rfwd3, Gins4, Pola1, Gen1, Recql, Pold1, Atad5, Zranb3, Mms22l, Na…
GOBP_CELLULAR_RESPONSE_TO_DNA_DAMAGE_STIMULUS	1.18717e-29	8.97298e-27	1.41728	-0.479121	-2.34125	688	Esco2, Aunip, Gtse1, Mcm10, E2f1, Clspn, Brca1, Top2a, Rad51, Polq, Rad51ap1, Exo1, Ticrr, Brip1, E2f7, Uhrf1, Ankle1, Parpbp, Timeless, Neil3, Plk1, Pole2, Dtl, Cdk1, Eme1, Recql4, Cdc45, Foxm1, Mcm4, Cdca5, Xrcc2, Rmi2, Ddias, Pcna, Fignl1, Mcm5, Fen1, Fancd2, Rad54l, Ung, Cdc7, Mcm2, Lig1, Pole, Chek1, Slfn9, Mcm8, Ube2t, Gins2, Wdhd1, Rad54b, Dmc1, Ifi205, Mcm3, Rrm1, Dna2, Brca2, Mcm7, Mcm6,…
GOBP_DNA_DEPENDENT_DNA_REPLICATION	1.22701e-29	8.97298e-27	1.41728	-0.736774	-3.04736	141	Mcm10, Ccne2, Rad51, Polq, E2f8, Ticrr, E2f7, Dscc1, Timeless, Pole2, Gins1, Eme1, Recql4, Cdc45, Orc1, Mcm4, Cdt1, Ccne1, Cdc6, Pcna, Mcm5, Fen1, Cdc7, Mcm2, Lig1, Pole, Slfn9, Gins2, Chtf18, Wdhd1, Gmnn, Prim1, Mcm3, Rrm1, Dna2, Brca2, Mcm7, Orc6, Mcm6, Gins3, Prim2, Rfwd3, Gins4, Pola1, Gen1, Recql, Pold1, Atad5, Zranb3, Mms22l, Blm, Rfc4, Rfc3, Pola2, Tipin, Pole3, Pold2, Traip, Rpa1, Topbp1,…
GOCC_CHROMOSOME_CENTROMERIC_REGION	4.2171e-27	2.69842e-24	1.34993	-0.669895	-2.89682	188	Esco2, Birc5, Nek2, Top2a, Ncapg, Spc25, Kntc1, Ccnb1, Cenpm, Cdca8, Spc24, Bub1, Cenpf, Aurkb, Dscc1, Cenpe, Plk1, Nuf2, Spag5, Ska1, Cenpk, Cdca5, Cdt1, Smc1b, Ercc6l, Kif2c, Knstrn, Ska3, Spdl1, Hells, Cenpi, Cenpa, Cenpp, Cenpu, Mis18bp1, Ttk, Mad2l1, Zwint, Cenph, Dsn1, Pinx1, Ncapd2, Mtbp, Cenpn, Dnmt1, Pmf1, Ezh2, Cenpo, Ndc80, Kif22, Sec13, Incenp, Rangap1, Ncapd3, Cenpl, Smc6, Zwilch, Su…
GOCC_CONDENSED_CHROMOSOME	1.5635e-26	9.60427e-24	1.3345	-0.651942	-2.84983	206	Birc5, Nek2, Brca1, Top2a, Rad51, Ncapg, Spc25, Kntc1, Ccnb1, Cenpm, Spc24, Bub1, Cenpf, Mki67, Aurkb, Cenpe, Plk1, Nuf2, Spag5, Ska1, Cenpk, Cdt1, Smc1b, Ercc6l, Kif2c, Knstrn, Fancd2, Ska3, Spdl1, Chek1, Psmc3ip, Cenpi, Cenpa, Dmc1, Syce2, Brca2, Cenpu, Ttk, Mad2l1, Zwint, Cenph, Dsn1, Pinx1, Smc2, Tubg1, Ncapd2, Mtbp, Cenpn, Pmf1, Cenpo, Hmgb2, Blm, Nol6, Ndc80, Kif22, Sec13, Incenp, Rangap1, …
GOCC_NUCLEAR_PROTEIN_CONTAINING_COMPLEX	8.25801e-25	4.87763e-22	1.29512	-0.403305	-2.02375	1048	Mybl2, Mcm10, Birc5, E2f1, Brca1, Rad51, E2f8, Brip1, E2f7, Arntl, Timeless, Pole2, Gins1, Cdc45, Orc1, Mcm4, Xrcc2, Smc1b, Pcna, Mcm5, Cdc20, Mcm2, Pole, E2f2, Gins2, Cebpa, Prim1, Mcm3, Tada2b, Brca2, Mcm7, Orc6, Mcm6, Fanca, Ube2c, Mad2l1, Nup210l, Gins3, Dsn1, Prim2, Dgcr8, Gins4, Slbp, Ranbp1, Fancb, Pola1, Polr3h, Pold1, Rad51c, Tfdp1, Rbbp8, Pmf1, Ezh2, Lef1, Cpsf4, Rpa3, Gemin4, Nol6, Pop…
GOCC_NUCLEAR_CHROMOSOME	3.64785e-24	2.07482e-21	1.27091	-0.668985	-2.85082	168	Mcm10, Birc5, Nek2, Brca1, Top2a, Rad51, Timeless, Plk1, Pole2, Gins1, Cdc45, Orc1, Mcm4, Smc1b, Pcna, Fignl1, Mcm5, Mcm2, Pole, Chek1, Gins2, Psmc3ip, Wdhd1, Dmc1, Prim1, Mcm3, Syce2, Brca2, Mcm7, Orc6, Mcm6, Gins3, Prim2, Pinx1, Smc2, Gins4, Tubg1, Pola1, Ncapd2, Pold1, Zranb3, Mms22l, Rpa3, Blm, Nol6, Incenp, Pola2, Tipin, Pole3, Rcc1, Smarcb1, Rad1, Pold2, Ino80c, Rpa1, Topbp1, Tonsl, Uchl5, …
GOBP_DNA_RECOMBINATION	4.45863e-24	2.4454e-21	1.27091	-0.60643	-2.69029	241	Aunip, Brca1, Top2a, Rad51, Polq, Rad51ap1, Exo1, Brip1, Ankle1, Parpbp, Timeless, Eme1, Recql4, Cdc45, Kpna2, Mcm4, Xrcc2, Rmi2, Fignl1, Mcm5, Fen1, Fancd2, Rad54l, Ung, Cdc7, Mcm2, Lig1, Chek1, Mcm8, Gins2, Psmc3ip, Mnd1, Rad54b, Dmc1, Mcm3, Brca2, Mcm7, Mcm6, Apex2, Rfwd3, Gins4, Fancb, Gen1, Recql, Rad51c, Rbbp8, Atad5, Zranb3, Trip13, Palb2, Lef1, Mms22l, Hmgb2, Rpa3, Blm, Supt6, Xrcc3, Hfm1…
GOMF_RNA_BINDING	1.99855e-23	1.02306e-20	1.25451	-0.367689	-1.87336	1391	Brca1, Top2a, Rad51ap1, Nusap1, Mki67, Dhfr, Kpna2, Ass1, Slfn9, Tyms, Nanos3, Ifi205, Kdm2b, Dna2, Dut, Ddx51, Zc3h4, Pinx1, Pus7, Dgcr8, Slbp, Mrm1, Tuba1b, Dnmt1, Carhsp1, Ezh2, Shmt1, Hmgn5, Cpsf4, Lyar, Hmgb2, Dhx33, Nol6, Sra1, Pop1, Cpeb3, Supt6, Cstf2, Tbrg4, Matr3, Utp4, Wrap53, Ptrh1, Sntb2, Rangap1, Pusl1, Mrpl37, Hdgf, Hmgb3, Flna, Xpo5, Phf5a, Ptcd2, Mrpl14, Suz12, Rtca, Farsb, Cnp, …
GOBP_MEIOTIC_CELL_CYCLE	7.28568e-22	3.29077e-19	1.21254	-0.651457	-2.77172	166	Ccnb2, Nek2, Ccne2, Top2a, Rad51, Ncaph, Rad51ap1, Exo1, Bub1, Brip1, Pkmyt1, Plk1, Nuf2, Eme1, Xrcc2, Smc1b, Ccne1, Fignl1, Cdc20, Fancd2, Rad54l, Mns1, Aspm, Psmc3ip, Aurka, Mnd1, Cdc25a, Rad54b, Dmc1, Syce2, Brca2, Ttk, Fanca, Cks2, Pde3a, Mybl1, Smc2, Tubg1, Ncapd2, Rad51c, Rbbp8, Slc26a8, Trip13, Spire2, Ndc1, Ndc80, Hfm1, Msx1, Incenp, Cdc25b, Ncapd3, Spdya, Msh6, Rad51b, Rad1, Osgin2, Ago4…
GOBP_CELLULAR_MACROMOLECULE_BIOSYNTHETIC_PROCESS	3.87698e-21	1.60916e-18	1.18665	-0.37466	-1.89491	1169	Esco2, Tk1, Ccna2, Mcm10, Nek2, Rrm2, Ccne2, Rad51, Polq, E2f8, Ticrr, Cenpf, E2f7, Aurkb, Gata1, Dscc1, Timeless, Pole2, Gins1, Dtl, Cdk1, Eme1, Dhfr, Recql4, Cdc45, Orc1, Mcm4, Cdt1, Rmi2, Ccne1, Cdc6, Pcna, Mcm5, Fen1, Pask, Cdc7, Mcm2, Lig1, Pole, Chek1, Slfn9, Mcm8, Gins2, Chtf18, Tyms, Wdhd1, Nanos3, Gmnn, Prim1, Mcm3, Rrm1, Dna2, Brca2, Mcm7, Orc6, Dut, Mcm6, Gins3, Chaf1a, Prim2, Pinx1, P…
GOBP_DOUBLE_STRAND_BREAK_REPAIR	2.02324e-20	8.17656e-18	1.16907	-0.579777	-2.55774	234	Esco2, Aunip, Brca1, Rad51, Polq, Rad51ap1, Brip1, Parpbp, Timeless, Eme1, Recql4, Cdc45, Foxm1, Mcm4, Cdca5, Xrcc2, Rmi2, Fignl1, Mcm5, Fen1, Fancd2, Rad54l, Cdc7, Mcm2, Chek1, Mcm8, Gins2, Rad54b, Dmc1, Mcm3, Dna2, Brca2, Mcm7, Mcm6, Rfwd3, Gins4, Fancb, Pola1, Gen1, Recql, Rad51c, Rbbp8, Trip13, Palb2, Mms22l, Hmgb2, Rpa3, Blm, Spire2, Xrcc3, Wrap53, Dclre1b, Smc6, Tdp2, Rad51b, Tdp1, Rpa1, Ms…
GOBP_DNA_CONFORMATION_CHANGE	2.68657e-18	9.37672e-16	1.10534	-0.559528	-2.4686	236	Asf1b, Top2a, Rad51, Ncapg, Ncaph, Polq, Nusap1, Brip1, Bend3, Dscc1, Plk1, Gins1, Cdk1, Recql4, Cdc45, Mcm4, Cdca5, Ercc6l, Ncapg2, Mcm5, Rad54l, Mcm2, Hells, Mcm8, Gins2, Chtf18, Hat1, Rad54b, Cenpp, Mcm3, Dna2, Mcm7, Dnajc9, Mcm6, Gins3, Chaf1a, Smc2, Gins4, Ncapd2, Recql, Dnmt1, Zranb3, Ezh2, Nasp, Hmgb2, Blm, Phf13, Tspyl5, Rfc4, Rfc3, Hfm1, Kmt5a, Ncapd3, Hmgb3, Pole3, Oip5, Mbd3, Hjurp, Ai…
GOMF_CATALYTIC_ACTIVITY_ACTING_ON_A_NUCLEIC_ACID	3.69638e-17	1.14998e-14	1.06721	-0.445779	-2.12609	492	Top2a, Rad51, Polq, Exo1, Brip1, Ear2, Dscc1, Neil3, Pole2, Recql4, Mcm4, Xrcc2, Ercc6l, Pcna, Mcm5, Fen1, Rad54l, Ung, Mcm2, Lig1, Hells, Pole, Slfn9, Mcm8, Chtf18, Rad54b, Dmc1, Prim1, Mcm3, Dnase1l2, Dna2, Mcm7, Mcm6, Apex2, Ddx51, Pola1, Polr3h, Mrm1, Gen1, Recql, Pold1, Dnmt1, Rad51c, Rbbp8, Atad5, Zranb3, Blm, Dhx33, Pop1, Aarsd1, Rfc4, Rfc3, Wdr4, Dus1l, Xrcc3, Hfm1, Ptrh1, Dclre1b, Pole3,…
GOCC_SPINDLE	4.43173e-17	1.33447e-14	1.06721	-0.498668	-2.30202	336	Aunip, Kif15, Hmmr, Kif11, Birc5, Kif4, Nek2, Ckap2l, Fam83d, Kntc1, Ccnb1, Dlgap5, Cdca8, Nusap1, Cenpf, Wdr62, Kif14, Tpx2, Aurkb, Cenpe, Plk1, Prc1, Cdk1, Spag5, Ska1, Kif20b, Cdc6, Kif2c, Knstrn, Cdc20, Cdc7, Ska3, Spdl1, Aspm, Aurka, Kif20a, Shcbp1, Ttk, Mad2l1, Alms1, Pinx1, Tubg1, Kifc1, Plk4, Sac3d1, Haus5, Racgap1, Ttll12, Psrc1, Kif22, Cdk5rap2, Ect2, Incenp, Cdc25b, Rangap1, Cep128, Ha…
GOMF_ATP_DEPENDENT_ACTIVITY	5.52541e-16	1.51525e-13	1.02767	-0.459728	-2.14934	403	Kif15, Kif11, Kif4, Top2a, Rad51, Polq, Brip1, Kif14, Dscc1, Slc27a2, Cenpe, Recql4, Orc1, Mcm4, Xrcc2, Smc1b, Ercc6l, Kif20b, Kif2c, Fignl1, Mcm5, Rad54l, Mcm2, Kif24, Hells, Slfn9, Mcm8, Chtf18, Rad54b, Dmc1, Kif20a, Mcm3, Dna2, Mcm7, Atp7b, Mcm6, Abca3, Ddx51, Smc2, Recql, Kifc1, Rad51c, Slc27a5, Atad5, Slc26a8, Zranb3, Trip13, Hspa14, Myo19, Blm, Dhx33, Rfc4, Rfc3, Kif22, Xrcc3, Hfm1, Slc27a3…
GOCC_MITOCHONDRIAL_PROTEIN_CONTAINING_COMPLEX	8.66811e-16	2.2186e-13	1.02767	-0.523586	-2.33826	249	Idh3a, Apool, Grpel1, Mrpl37, Mrpl14, Mrpl30, Slc25a5, Apoo, Cox5a, Mrps15, Dnajc15, Uqcr10, Timm8a1, Pnpt1, Hadhb, Uqcrc1, Ndufs8, Mrpl18, Mrpl28, Ndufab1, Ndufb6, Mrpl51, Ndufs6, Timm21, Mrps28, Polg, Mrpl12, Atp5j2, Grpel2, Dlat, Polrmt, Mrpl47, Mrpl42, Ndufb3, Mrps14, Mrpl41, Mrpl13, Uqcrq, Mrpl3, Timm23, Mrps22, Ppif, Bckdhb, Timm13, Mrpl33, Ndufb9, Ndufs5, Mrps12, Timm50, Pdha1, Afg3l2, Mrp…
GOCC_RIBONUCLEOPROTEIN_COMPLEX	6.27425e-15	1.43811e-12	0.996986	-0.408447	-1.96572	584	Brca1, Top2a, Slbp, Gemin4, Nol6, Sra1, Pop1, Cpeb3, Txnl4a, Utp4, Wrap53, Mrpl37, Xpo5, Phf5a, Mrpl14, Myh10, Nup62, Mrpl30, Hnrnpab, Nop9, Ivns1abp, Bysl, Rbm12, Elavl1, Snrnp35, Mrps15, Prkrip1, Ago4, Pnpt1, Larp4b, Nat10, Raly, Psma6, Mrpl18, Cbx5, Dazap1, Nolc1, Mrpl28, Eif3a, Ruvbl2, Snrnp25, Ctnnbl1, Mrpl51, Hnrnpf, Utp20, Noc4l, Ppil1, Lsm6, Nop10, Eif2s1, Mrps28, Dqx1, Dhx29, Mrto4, Mrpl…
GOMF_CATALYTIC_ACTIVITY_ACTING_ON_DNA	1.21456e-14	2.55506e-12	0.986546	-0.553763	-2.40713	196	Top2a, Rad51, Polq, Exo1, Brip1, Dscc1, Neil3, Pole2, Recql4, Mcm4, Xrcc2, Ercc6l, Pcna, Mcm5, Fen1, Rad54l, Ung, Mcm2, Lig1, Pole, Mcm8, Chtf18, Rad54b, Dmc1, Mcm3, Dnase1l2, Dna2, Mcm7, Mcm6, Apex2, Pola1, Gen1, Recql, Pold1, Dnmt1, Rad51c, Rbbp8, Atad5, Zranb3, Blm, Rfc4, Rfc3, Xrcc3, Hfm1, Dclre1b, Pole3, Tdp2, Msh6, Rad51b, Rad1, Tdp1, Cry1, Nme1, Msh2, Ruvbl2, Alkbh2, Dqx1, Mutyh, Polg, Smc…
GOBP_DNA_GEOMETRIC_CHANGE	1.37868e-14	2.86114e-12	0.986546	-0.688331	-2.63442	87	Top2a, Rad51, Polq, Brip1, Dscc1, Gins1, Recql4, Cdc45, Mcm4, Ercc6l, Mcm5, Rad54l, Mcm2, Mcm8, Gins2, Chtf18, Rad54b, Mcm3, Dna2, Mcm7, Mcm6, Gins3, Gins4, Recql, Zranb3, Hmgb2, Blm, Rfc4, Rfc3, Hfm1, Hmgb3
GOCC_CATALYTIC_COMPLEX	4.40716e-14	8.90537e-12	0.965328	-0.332231	-1.68335	1213	Ccna2, Ccnb2, Rrm2, Ccne2, Brca1, Rad51, Ccnb1, Pole2, Dtl, Cdk1, Eme1, Ccne1, Pcna, Cdc20, Pole, Cdk5r1, Cks1b, Ccnf, Prim1, Mcm3, Rrm1, Tada2b, Fem1a, Brca2, Ube2c, Rad18, Cks2, Prim2, Ccnd1, Dgcr8, Cbll1, Idh3a, Pola1, Prkag2, Polr3h, Pold1, Fntb, Atad5, Ezh2, Skp2, Fbxw7, Pop1, Fbxl6, Rfc4, Ccnk, Wdr4, Ankrd9, Ppp2r2d, Fbxo45, Ube2s, Uba2, Pola2, Rangap1, Ppp4r3a, Sptssa, Pole3, Dcun1d3, Smc6…
GOBP_CELL_CYCLE_DNA_REPLICATION	6.95457e-14	1.38703e-11	0.954542	-0.829315	-2.74801	39	Rad51, E2f8, E2f7, Gins1, Cdc45, Mcm4, Cdt1, Pcna, Fen1, Cdc7, Mcm2, Lig1, Gmnn, Mcm3, Dna2, Brca2, Mcm6, Gins3, Pola1, Atad5, Blm, Tipin
GOBP_DNA_REPLICATION_INITIATION	7.89179e-14	1.55377e-11	0.954542	-0.845312	-2.75224	36	Mcm10, Ccne2, Ticrr, Cdc45, Orc1, Mcm4, Cdt1, Ccne1, Cdc6, Mcm5, Mcm2, Gmnn, Prim1, Mcm3, Mcm7, Orc6, Mcm6, Gins3, Prim2, Pola1, Pola2
GOCC_NUCLEOLUS	2.07705e-13	3.84305e-11	0.943632	-0.361709	-1.78397	824	Mcm10, Nek2, Top2a, E2f8, Sapcd2, Cdca8, Spc24, Nusap1, Mki67, Bend3, Pkmyt1, Dtl, Eme1, Kif20b, Cdc6, Fen1, Fancd2, Mcm2, Ube2t, Tyms, Wee1, Cebpa, Cenpp, Ifi205, Mcm3, Kdm2b, Mcm7, Orc6, Apex2, Cenph, Ddx51, Dsn1, Pinx1, Smc2, Dgcr8, Slbp, Pola1, Plk4, Skp2, Taf1c, Lyar, Hmgb2, Fbxw7, Gemin4, Zfp91, Blm, Dhx33, Nol6, Pop1, Utp4, Nfib, Flna, Tdp2, Suz12, Spata24, Fancg, Ifi204, Pin4, Agps, Hjurp…
GOBP_RNA_PROCESSING	9.00468e-13	1.55376e-10	0.921426	-0.363517	-1.79001	776	Ddx51, Pus7, Dgcr8, Slbp, Mrm1, Cpsf4, Lyar, Gemin4, Nol6, Pop1, Cpeb3, Supt6, Cstf2, Wdr4, Tbrg4, Dus1l, Txnl4a, Utp4, Pusl1, Phf5a, Ptcd2, Rtca, Fastkd5, Rpusd2, Pus1, Pin4, 2210016F16Rik, Rngtt, Urb1, Nop9, Cpsf2, Exosc2, Prx, C1qbp, Fastkd3, Ivns1abp, Bysl, Rbm12, Rrp12, Snrnp35, Prkrip1, Ago4, Thg1l, Trmt5, Pnpt1, Nat10, Dus4l, Raly, Pa2g4, Dcps, Tsen34, Dazap1, Bard1, Nolc1, Cdk5rap1, Wdr18…
GOMF_ATP_DEPENDENT_ACTIVITY_ACTING_ON_DNA	1.54535e-12	2.6079e-10	0.91012	-0.651114	-2.54106	95	Top2a, Rad51, Polq, Brip1, Dscc1, Recql4, Mcm4, Xrcc2, Ercc6l, Mcm5, Rad54l, Mcm2, Mcm8, Chtf18, Rad54b, Dmc1, Mcm3, Dna2, Mcm7, Mcm6, Recql, Rad51c, Atad5, Zranb3, Blm, Rfc4, Rfc3, Xrcc3, Hfm1, Msh6, Rad51b, Msh2, Ruvbl2, Dqx1, Smc3, Upf1, Fancm, Rfc2, Mre11a, Chd7, Ruvbl1, Xrcc5, Rad50, Smarcal1, Rfc5, Rbbp4
GOBP_RIBONUCLEOPROTEIN_COMPLEX_BIOGENESIS	1.57596e-12	2.63066e-10	0.91012	-0.439688	-2.04237	368	Ddx51, Pinx1, Mrm1, Lyar, Gemin4, Nol6, Txnl4a, Utp4, Rpusd2, Pin4, Urb1, Nop9, Pak1ip1, Exosc2, C1qbp, Bysl, Rrp12, Ago4, Nat10, Pa2g4, Nolc1, Eif3a, Wdr18, Ruvbl2, Utp20, Noc4l, Lsm6, Nop10, Dhx29, Exosc8, Mrto4, Mphosph10, Sf3a3, Mettl17, Snrpd1, Snrpb, Usp39, Prkdc, Rpusd1, Ebna1bp2, Tgs1, Srpk1, Ltv1, Nip7, Wdr55, Dis3, Cul4a, Cpsf6, Chd7, Las1l, Ddx21, Fdxacb1, Nhp2, Ruvbl1, Nop56, Wdr12, P…
HP_MYELODYSPLASIA	2.09455e-12	3.31608e-10	0.898671	-0.659205	-2.53404	88	Brca1, Rad51, Bub1, Brip1, Gata1, Gins1, Recql4, Xrcc2, Fancd2, Fanci, Ube2t, Brca2, Fanca, Elane, Rfwd3, Fancb, Rad51c, Trip13, Palb2, Blm
GOCC_MITOCHONDRIAL_MATRIX	2.68397e-12	4.16341e-10	0.898671	-0.425701	-1.99096	408	Rad51, Ccnb1, Cdk1, Dhfr, Pcx, Tyms, Pycr1, Dna2, Txnrd2, Mipep, Idh3a, Mrm1, Mthfd2, Ak4, Glrx5, Mecr, Tbrg4, Grpel1, Mrpl37, Mrpl14, Fastkd5, Pus1, Pin4, Mrpl30, Slc25a5, Pdpr, Bco2, Uqcc2, Idh2, C1qbp, Fastkd3, Me2, Mrps15, Tst, Dnajc15, Oxct1, Nudt1, Flad1, Trmt5, Pnpt1, Hadhb, Etfb, Chpf, Got2, Aldh4a1, Ndufs8, Mrpl18, Mrpl28, Fxn, Gsr, Ndufab1, Rars2, Nme4, Mrpl51, Mrps28, Tfam, Polg, Mrpl1…
GOBP_PROTEIN_DNA_COMPLEX_ASSEMBLY	7.71015e-12	1.09634e-09	0.875325	-0.615922	-2.45357	109	Asf1b, Rad51, Kntc1, Dlgap5, Cenpf, Cenpe, Cdc45, Cenpk, Cdt1, Mcm2, Hells, Cenpi, Cenpa, Gmnn, Cenpp, Dmc1, Dnajc9, Cenph, Chaf1a, Cenpn, Rad51c, Taf1c, Cenpo, Nasp, Hmgb2, Tspyl5, Pole3, Oip5, Hjurp, Smarcb1
GOBP_PROTEIN_DNA_COMPLEX_SUBUNIT_ORGANIZATION	1.05714e-11	1.44951e-09	0.875325	-0.553931	-2.32675	154	Asf1b, Rad51, Kntc1, Dlgap5, Cenpf, Cenpe, Cdc45, Cenpk, Cdt1, Mcm2, Hells, Cenpi, Cenpa, Gmnn, Cenpp, Dmc1, Dnajc9, Cenph, Chaf1a, Cenpn, Rad51c, Taf1c, Cenpo, Nasp, Hmgb2, Tspyl5, Supt6, Pole3, Oip5, Hjurp, Smarcb1, Ssrp1, Ino80c, Supt16, Uchl5, Ruvbl2, Baz1a, Smarcc1, Actl6a, Taf4, Trp53, Ruvbl1, Grwd1, Myc, Anp32b, Cenpw, Chaf1b
GOBP_NCRNA_METABOLIC_PROCESS	2.07457e-11	2.77037e-09	0.863415	-0.407406	-1.91528	428	Slfn9, Ddx51, Mybl1, Pus7, Dgcr8, Mrm1, Lyar, Gemin4, Nol6, Pop1, Aarsd1, Wdr4, Dus1l, Utp4, Pusl1, Xpo5, Farsb, Farsa, Rpusd2, Pus1, Pin4, 2210016F16Rik, Urb1, Nop9, Smarcb1, Exosc2, Bysl, Rrp12, Ago4, Thg1l, Trmt5, Pnpt1, Qrsl1, Nat10, Dus4l, Pa2g4, Tsen34, Nolc1, Cdk5rap1, Wdr18, Rars2, Tsen2, Gtf3c4, Khsrp, Utp20, Noc4l, Lsm6, Polr2l, Nop10, Exosc8, Mrto4, Mphosph10, Trmt44, Sars2, Prkdc, Tha…
GOCC_REPLICATION_FORK	3.59091e-11	4.63408e-09	0.851339	-0.732813	-2.56909	53	Mcm10, Uhrf1, Timeless, Xrcc2, Pcna, Chek1, Wdhd1, Prim1, Mcm3, Rad18, Prim2, Pola1, Pold1, Dnmt1, Rad51c, Zranb3, Mms22l, Rpa3, Blm, Rfc4, Rfc3, Xrcc3, Pola2, Tipin, Rad51b, Pold2, Rpa1, Tonsl, Rfc2, Mre11a, Rpa2, Trp53, Smarcal1, Rfc5, Polh, Hmces, Smarca5
GOCC_DNA_REPLICATION_PREINITIATION_COMPLEX	4.88652e-11	6.25352e-09	0.851339	-0.962637	-2.34669	12	Gins1, Cdc45, Mcm4, Mcm5, Mcm2, Gins2, Mcm3, Mcm7, Mcm6, Gins3, Gins4
GOCC_MITOCHONDRION	1.03422e-10	1.22173e-08	0.839089	-0.309701	-1.57296	1309	Rad51, Ccnb1, Dlgap5, Star, Cdk1, Dhfr, Slc22a4, Bik, Ass1, Fen1, Ung, Lig1, Hpdl, Pcx, Tyms, Hat1, Mtch2, Rrm1, Pycr1, Fem1a, Dna2, Dut, Atp7b, Txnrd2, Apex2, G0s2, Mtfr2, Pinx1, Mipep, Idh3a, Flvcr1, Mrm1, Nlrx1, Rad51c, Nif3l1, Tmem177, Myo19, Hmgn5, Fbxw7, Mthfd2, Ak4, Glrx5, Pxmp2, Nol6, Mycbp, Vrk2, Rab40b, Mecr, Thop1, Apool, Mtfp1, Tbrg4, Stard7, Xrcc3, Clic4, Bola3, Casp8ap2, Bri3bp, Pus…
GOMF_ADENYL_NUCLEOTIDE_BINDING	1.22285e-10	1.42267e-08	0.826657	-0.317587	-1.60009	1147	Tk1, Kif15, Kif11, Pbk, Kif4, Nek2, Melk, Top2a, Rad51, Polq, Bub1, Brip1, Kif14, Itpka, Mki67, Aurkb, Pkmyt1, Slc27a2, Cenpe, Plk1, Xylb, Cdk1, Recql4, Orc1, Slc22a4, Mcm4, Xrcc2, Smc1b, Ass1, Ercc6l, Kif20b, Cdc6, Kif2c, Fignl1, Mcm5, Rad54l, Pask, Cdc7, Mcm2, Kif24, Lig1, Hells, Chek1, Slfn9, Mcm8, Ube2t, Aurka, Pcx, Chtf18, Wee1, Rad54b, Mapk7, Dmc1, Kif20a, Mcm3, Rrm1, Dna2, Mcm7, Atp7b, Ttk…
GOMF_SINGLE_STRANDED_DNA_BINDING	1.25237e-10	1.44607e-08	0.826657	-0.604243	-2.41521	106	Mcm10, Rad51, Rad51ap1, Neil3, Recql4, Cdc45, Mcm4, Mcm5, Rad54l, Mcm2, Mcm8, Dmc1, Mcm3, Brca2, Mcm7, Mcm6, Rad18, Smc2, Pola1, Recql, Rbbp8, Zranb3, Hmgb2, Rpa3, Blm, Smc6, Tdp2, Pms2, Rad51b, Tdp1, Rpa1, Msh2, Nucks1, Ybx1, Fam111a, Hnrnpu, Rpa2, Trp53, Lonp1, Top3a, Smc4, Rad50, Smarcal1, Polr2g, Mlh1, Rtf1, Polr2h, Ddx11, Hmces, Fubp1
HP_INTRAUTERINE_GROWTH_RETARDATION	1.41412e-10	1.60864e-08	0.826657	-0.401611	-1.8828	417	Esco2, Ckap2l, Brca1, Rad51, Bub1, Brip1, Kif14, Cenpe, Gins1, Recql4, Cdc45, Orc1, Mcm4, Xrcc2, Cdt1, Ncapg2, Cdc6, Mcm5, Fancd2, Pole, Fanci, Ube2t, Gmnn, Pycr1, Brca2, Orc6, Fanca, Rapsn, Rfwd3, Fancb, Pola1, Rad51c, Rbbp8, Plk4, Trip13, Cdca7, Palb2, Zfp57, Blm, Wdr4, Wrap53, Nsdhl, Farsb, Lmna, Fancg, Slc20a2, Smarcb1, Uqcc2, Itpa, Alg8, Nfix, Traip, Mapk1, Psat1, Pnpt1, Tonsl, Qrsl1, Psph, …
GOBP_DNA_UNWINDING_INVOLVED_IN_DNA_REPLICATION	1.49283e-10	1.68569e-08	0.826657	-0.898824	-2.53566	20	Rad51, Gins1, Recql4, Cdc45, Mcm4, Mcm5, Mcm2, Gins2, Mcm3, Mcm7, Mcm6, Gins3, Gins4, Recql, Blm
GOBP_CENTROMERE_COMPLEX_ASSEMBLY	2.00019e-10	2.19406e-08	0.826657	-0.834345	-2.54394	27	Kntc1, Dlgap5, Cenpf, Cenpe, Cenpk, Hells, Cenpi, Cenpa, Cenpp, Cenph, Cenpn, Cenpo, Nasp, Oip5, Hjurp
GOBP_ATTACHMENT_OF_SPINDLE_MICROTUBULES_TO_KINETOCHORE	2.0283e-10	2.20912e-08	0.826657	-0.817472	-2.56138	31	Nek2, Spc25, Ccnb1, Spc24, Aurkb, Cenpe, Nuf2, Spag5, Cdt1, Kif2c, Knstrn, Racgap1, Ndc80, Ect2, Eml4
GOMF_SINGLE_STRANDED_DNA_HELICASE_ACTIVITY	3.81589e-10	4.01374e-08	0.814036	-0.860506	-2.4928	22	Rad51, Polq, Dscc1, Mcm4, Mcm5, Mcm2, Mcm8, Chtf18, Mcm3, Dna2, Mcm7, Mcm6, Rfc4, Rfc3
HP_SLOPING_FOREHEAD	5.25882e-10	5.24414e-08	0.801216	-0.540906	-2.24191	144	Kif11, Brca1, Rad51, Ncaph, Stil, Bub1, Wdr62, Brip1, Kif14, Cenpe, Xrcc2, Fancd2, Aspm, Fanci, Ube2t, Brca2, Cit, Fanca, Rfwd3, Fancb, Ncapd2, Rad51c, Plk4, Trip13, Palb2, Cdk5rap2, Cdkl5, Ncapd3, Fancg, Kif7, Pigq, Sass6, Nfix, Psat1, Asns, Cdk6, Tsen34, Tsen2
GOBP_KINETOCHORE_ORGANIZATION	1.7604e-09	1.63845e-07	0.788187	-0.872607	-2.48263	21	Kntc1, Dlgap5, Cenpf, Cenpe, Nuf2, Cenpk, Cdt1, Cenpa, Cenph, Smc2, Cenpn, Ndc80
GOBP_DNA_STRAND_ELONGATION_INVOLVED_IN_DNA_REPLICATION	1.83097e-09	1.69386e-07	0.788187	-0.922383	-2.35293	14	Gins1, Mcm4, Pcna, Lig1, Pole, Mcm3, Dna2, Mcm7, Pola1, Rfc4, Rfc3, Pole3, Pold2
GOBP_RRNA_METABOLIC_PROCESS	2.36989e-09	2.1793e-07	0.774939	-0.462165	-2.04021	228	Slfn9, Ddx51, Mrm1, Lyar, Gemin4, Nol6, Utp4, Rpusd2, Pin4, Urb1, Nop9, Smarcb1, Exosc2, Bysl, Rrp12, Nat10, Pa2g4, Nolc1, Wdr18, Gtf3c4, Utp20, Noc4l, Lsm6, Nop10, Exosc8, Mrto4, Mphosph10, Prkdc, Rpusd1, Ebna1bp2, Ncl, Wdr55, Dis3, Chd7, Las1l, Ddx21, Fdxacb1, Trp53, Nhp2, Nop56, Wdr12, Exosc9, Ppan, Nol9, Eri3, Exosc5, Rpf1, Brf1, Krr1, Suv39h1, Ddx56, Wdr74, Pop7, Mphosph6, Ddx11, Nop58, Dros…
GOCC_SUPRAMOLECULAR_COMPLEX	3.79052e-09	3.3648e-07	0.761461	-0.32689	-1.61199	831	Kif15, Gtse1, Kif11, Birc5, Kif4, Nek2, Spc25, Kntc1, Ccnb1, Cenpm, Spc24, Bub1, Nusap1, Cenpf, Kif14, Tpx2, Aurkb, Ctsg, Arntl, Cenpe, Plk1, Nuf2, Prc1, Ltbp1, Cdk1, Spag5, Ska1, Cenpk, Cdt1, Ercc6l, Kif20b, Kif2c, Knstrn, Mns1, Ska3, Kif24, Lmnb1, Spdl1, Aspm, Tuba8, Aurka, Cdk5r1, Cenpi, Cenpa, Nanos3, Tnnt1, Nexn, Mical2, Kif20a, Ank1, Cenpu, Ttk, Ttll4, Mad2l1, Zwint, Cenph, Mdm1, Dsn1, Pinx…
HP_ABNORMALITY_OF_CHROMOSOME_STABILITY	4.19693e-09	3.66206e-07	0.761461	-0.710471	-2.42321	48	Brca1, Rad51, Brip1, Mcm4, Xrcc2, Fancd2, Hells, Fanci, Ube2t, Brca2, Fanca, Rfwd3, Fancb, Rad51c, Cdca7, Palb2, Blm, Fancg, Smarcb1
GOBP_PROTEIN_LOCALIZATION_TO_CHROMOSOME	4.31658e-09	3.74519e-07	0.761461	-0.610336	-2.31011	83	Esco2, Kntc1, Aurkb, Plk1, Cdk1, Cdca5, Cdt1, Spdl1, Mcm8, Cenpa, Brca2, Ttk, Pinx1, Mtbp, Ezh2, Ndc80, Wrap53, Zwilch, Vcpip1, Rpa1, Msh2, Slf1, Ruvbl2, Lrwd1, Cct5, Rpa2, Cct6a, Spi1, Xrcc5
HP_SIMPLIFIED_GYRAL_PATTERN	5.24407e-09	4.49906e-07	0.761461	-0.672183	-2.39313	59	Kif11, Stil, Wdr62, Kif14, Cenpe, Lmnb1, Aspm, Gmnn, Cit, Plk4, Cdk5rap2, Smarcb1, Traip, Psat1, Med27, Tubb2a, Asns, Lmnb2, Cdk6, Tsen2, Ppil1, Prkdc
GOBP_MITOTIC_DNA_REPLICATION	7.74954e-09	6.43295e-07	0.74774	-0.927841	-2.31531	13	Rad51, Gins1, Cdc45, Mcm4, Mcm2, Lig1, Mcm3, Brca2, Mcm6, Gins3, Pola1
HP_MULTIPLE_CAFE_AU_LAIT_SPOTS	1.02897e-08	8.36079e-07	0.74774	-0.672166	-2.37571	56	Brca1, Rad51, Bub1, Brip1, Xrcc2, Fancd2, Fanci, Ube2t, Brca2, Fanca, Rfwd3, Fancb, Rad51c, Trip13, Palb2, Il7, Fancg, Pms2, Msh6, Msh2, Arl6ip6, Fancm, Fancf, Map2k2, Fancc, Fancl, Mlh1, Mad2l2, Cib1, Slx4
HP_DECREASED_HEAD_CIRCUMFERENCE	1.84028e-08	1.42109e-06	0.733762	-0.306158	-1.5359	1010	Esco2, Kif15, Kif11, Ckap2l, Brca1, Rad51, Ncaph, Stil, Bub1, Cenpf, Wdr62, Brip1, Kif14, Gata1, Cenpe, Gins1, Dhfr, Cdc45, Orc1, Mcm4, Xrcc2, Cdt1, Ncapg2, Cdc6, Pcna, Mcm5, Fancd2, Lmnb1, Hpdl, Aspm, Pole, Fanci, Ube2t, Psmc3ip, Gmnn, Hivep2, Ank1, Pycr1, Dna2, Brca2, Orc6, Cit, Fanca, Zfp592, Pus7, Dgcr8, Rfwd3, Mipep, Tubg1, Fancb, Pola1, Ncapd2, Polr3h, Rad51c, Rbbp8, Plk4, Trip13, Cdca7, Pa…
HP_DUODENAL_STENOSIS	1.84149e-08	1.42109e-06	0.733762	-0.814912	-2.45716	26	Brca1, Rad51, Brip1, Gata1, Cdc45, Xrcc2, Fancd2, Fanci, Ube2t, Brca2, Fanca, Rfwd3, Fancb, Rad51c, Palb2, Fancg
GOMF_DAMAGED_DNA_BINDING	2.01759e-08	1.5415e-06	0.733762	-0.64176	-2.32141	65	Aunip, Brca1, Polq, Neil3, Recql4, Pcna, Fen1, Ung, Rad18, Pold1, Rbbp8, Hmgb2, Rpa3, Blm, Dclre1b, Smc6, Fancg, Msh6, Rad1, Rpa1, Msh2
HP_AZOOSPERMIA	2.0875e-08	1.58702e-06	0.733762	-0.641554	-2.31153	63	Brca1, Rad51, Star, Brip1, Xrcc2, Fancd2, Fanci, Mcm8, Ube2t, Steap3, Ank1, Brca2, Txnrd2, Fanca, Rfwd3, Fancb, Rad51c, Palb2, Blm, Fancg, Taf4b, Fancm, Wwox, Chd7, Brcc3, Fancf, Fancc, Fancl, Nanos1, Cdyl, Mad2l2
HP_HYPERTROPHIC_CARDIOMYOPATHY	2.30069e-08	1.74048e-06	0.733762	-0.445581	-1.95912	226	Brca1, Rad51, Star, Brip1, Xrcc2, Fancd2, Klf1, Fanci, Ube2t, Kif20a, Anks6, Brca2, Txnrd2, Fanca, Tkfc, Rfwd3, Mipep, Fancb, Prkag2, Rad51c, Palb2, Mybpc3, Bola3, Rnaseh2b, Lmna, Fancg, Abhd11, Qrsl1, Ndufs8, Ndufaf5, Fxn, Atpaf2, Ndufs6, Tpm1, Tsfm, Ndufb3, Fancm, Mrps14, Rfc2, Mrpl3, Mrps22, Tgfb1, Ndufb9, Pdha1, Ndufaf2, Tmem126b, Atad3a, Rnaseh2a, Ndufaf6, Fancf, Map2k2, Ndufa4, Ndufa2, Fanc…
GOCC_ENVELOPE	3.3744e-08	2.47945e-06	0.719513	-0.308357	-1.5442	988	Star, Cenpf, Brip1, Dtl, Dhfr, Bik, Ass1, Mns1, Lmnb1, Tyms, Mtch2, Tyro3, Mad2l1, Nup210l, Ccnd1, Ranbp1, Tmem97, Flvcr1, Pola1, Nlrx1, Retsat, Alox5, Tmem177, Myo19, Ndc1, Vrk2, Nup210, Nxt2, Rab40b, Thop1, Apool, Mtfp1, Dpy19l1, Txnl4a, Matr3, Sec13, Stard7, Rangap1, Bri3bp, Grpel1, Mrpl37, Sigmar1, Mrpl14, Clmn, Slc27a3, Lmna, Cnp, Tmem14c, Rcc1, Sfxn5, Cycs, Itprip, Aqp1, Cacybp, Nup62, Dhrs…
HP_INCREASED_SERUM_LACTATE	4.82126e-08	3.41198e-06	0.719513	-0.490177	-2.08843	164	Hpdl, Pcx, Mipep, Rnaseh1, Pus1, Clpb, C1qbp, Cox5a, Aifm1, Trmt5, Pnpt1, Got2, Ndufs8, Ndufaf5, Slc25a10, Atpaf2, Rars2, Coq9, Mrps28, Polg, Mrpl12, Pdss1, Tsfm, Mrps14, Uqcrq, Mrpl3, Mrps22, Ndufb9, Timm50, Lonp1, Pdha1, Ndufaf2, Cyc1, Tmem126b, Mdh2, Acat1, Atad3a, Ndufaf6, Pitrm1, Ndufa4, Mpc1, Ndufa2, Dld, Ndufa8, Ndufs1, Ndufb8, Cox8a, Yars2, Mrps34, Ndufa1, Ndufs3, Pdhx, Adamts13, Dnm1l, N…
GOCC_PROTEIN_DNA_COMPLEX	8.86792e-08	5.89544e-06	0.704976	-0.545108	-2.16874	104	Gata1, Gins1, Cdc45, Mcm4, Pcna, Mcm5, Mcm2, Gins2, Cenpa, Prim1, Mcm3, Mcm7, Mcm6, Gins3, Prim2, Gins4, Pola1, Pold1, Lef1, Rpa3, Pola2, Suz12, Pold2, Rpa1, Slf1, Wdr18, Ruvbl2, Actl6a, Prkdc, Yeats4, Rpa2, Brd8, Gtf2h3, Ruvbl1, Xrcc5, Trrap, Brf1, Polr2h
HP_NEOPLASM_OF_THE_BREAST	9.77208e-08	6.46853e-06	0.704976	-0.622807	-2.27138	67	Hmmr, Brca1, Rad51, Brip1, Rad54l, Pole, Brca2, Pold1, Rad51c, Palb2, Blm, Xrcc3, Lmna, Msh6, Idh2, Msh2, Rabl3, Cdk4, Bard1
HP_HEMATOLOGICAL_NEOPLASM	1.05024e-07	6.77669e-06	0.704976	-0.448328	-1.95808	203	Kif11, Brca1, Rad51, Bub1, Brip1, Gata1, Gins1, Recql4, Mcm4, Xrcc2, Fancd2, Rad54l, Pole, Fanci, Ube2t, Rad54b, Cebpa, Brca2, Fanca, Elane, Ccnd1, Rfwd3, Fancb, Rad51c, Trip13, Palb2, Blm, Ctps, Wrap53, Rnaseh2b, Fancg, Pms2, Msh6, Alad, Cbl
HP_TRIANGULAR_SHAPED_PHALANGES_OF_THE_HAND	1.90358e-07	1.16005e-05	0.690132	-0.474381	-2.01746	163	Esco2, Kif15, Brca1, Rad51, Brip1, Gata1, Xrcc2, Knstrn, Fancd2, Hpdl, Fanci, Ube2t, Gpc3, Brca2, Fanca, Pus7, Rfwd3, Fancb, Rad51c, Ezh2, Palb2, Flna, Acvr1, Suz12, Fancg, Kif7, Exosc2
GOMF_MICROTUBULE_BINDING	1.94852e-07	1.18274e-05	0.690132	-0.443772	-1.94046	207	Kif15, Gtse1, Kif11, Birc5, Kif4, Fam83d, Dlgap5, Spc24, Nusap1, Cenpf, Kif14, Tpx2, Cenpe, Plk1, Prc1, Spag5, Ska1, Kif20b, Kif2c, Knstrn, Kif24, Kif20a, Mdm1, Alms1, Kifc1, Racgap1, Psrc1, Kif22, Cdk5rap2
GOCC_CYCLIN_DEPENDENT_PROTEIN_KINASE_HOLOENZYME_COMPLEX	2.88096e-07	1.65782e-05	0.674963	-0.697642	-2.32151	41	Ccna2, Ccnb2, Ccne2, Ccnb1, Cdk1, Ccne1, Pcna, Cdk5r1, Cks1b, Ccnf, Cks2, Ccnd1, Ccnk
GOBP_AEROBIC_RESPIRATION	3.2578e-07	1.85297e-05	0.674963	-0.464565	-1.96717	161	Ccnb1, Cdk1, Mtfr2, Idh3a, Ak4, Cycs, Uqcc2, Idh2, Cox5a, Dnajc15, Uqcr10, Msh2, Uqcrc1, Ndufs8, Fxn, Ndufab1, Ndufb6, Coq9, Ndufs6, Atp5j2, Dlat, Fh1, Cox6b2, Mdh1, Ndufb3, Adsl, Uqcrq, Ppif, Ndufb9, Ndufs5, Pank2, Pdha1, Cyc1, Cox5b, Myc, Mrps36, Mdh2, Atp5k, Atp5b, Slc25a33, Ndufa4, Cox6a1, Ireb2, Ndufa2, Dld, Chchd2, Ndufa8, Ndufs1, Ndufb4, Ndufb8, Ndufa1, Ndufs3, Ndufb10, Ndufa9, Ndufs2, Mlx…
GOMF_DNA_SECONDARY_STRUCTURE_BINDING	4.47041e-07	2.46065e-05	0.674963	-0.735304	-2.30392	31	Clspn, Rad51ap1, Neil3, Recql4, Xrcc2, Rad18, Gen1, Rad51c, Rbbp8, Hmgb2, Blm, Xrcc3, Hmgb3, Msh6, Rad51b, Msh2
HP_MICROTIA_THIRD_DEGREE	4.79475e-07	2.60187e-05	0.659444	-0.945338	-2.11601	9	Cdc45, Orc1, Cdt1, Cdc6, Gmnn, Orc6, Fancb
GOCC_OUTER_KINETOCHORE	6.43955e-07	3.38672e-05	0.659444	-0.919444	-2.13074	10	Ccnb1, Cenpf, Plk1, Ska1, Ska3, Spdl1, Ndc80
GOBP_RNA_LOCALIZATION	7.64166e-07	3.97807e-05	0.659444	-0.460036	-1.95312	162	Slbp, Nol6, Ndc1, Supt6, Nup210, Sec13, Wrap53, Xpo5, Nup62, Hnrnpab, Ranbp17, Nupl1, Tst, Pnpt1, Nup205, Mrpl18, Nup93, Ruvbl2, Khsrp, Nup85, Nop10, Ybx1, Nup155, Nup133, Upf1, Srsf3, Cct5, Hnrnpu, Nutf2, Smg5, Zfp385a, Cpsf6, Ncbp3, Cetn2, Nup107, Nhp2, Thoc6, Ruvbl1, Cct6a, Alyref, Nup37, Hnrnpa3, Ckap5, Seh1l, Nxt1, Nop58, Agfg1, Nup43, Nup153, Shq1, Kpnb1, Ncbp1, Thoc7, Eif5a, Nup88, Khdrbs1…
GOBP_POSITIVE_REGULATION_OF_CELL_CYCLE_G2_M_PHASE_TRANSITION	8.57382e-07	4.35987e-05	0.659444	-0.775583	-2.33857	26	Ccnb1, Dtl, Cdk1, Cdc7, Cdc25a, Rrm1, Ccnd1, Rad51c, Atad5, Cdc25b, Rad51b, Cdk4, Fbxo5
GOBP_DNA_REPLICATION_CHECKPOINT_SIGNALING	1.24829e-06	6.16399e-05	0.643552	-0.831456	-2.27557	17	Clspn, Ticrr, Timeless, Cdc45, Orc1, Cdt1, Cdc6, Dna2, Tipin, Topbp1
HP_PATELLAR_APLASIA	1.38231e-06	6.63382e-05	0.643552	-0.866506	-2.26229	15	Esco2, Recql4, Cdc45, Orc1, Cdt1, Cdc6, Gmnn, Orc6
HP_EXTERNAL_EAR_MALFORMATION	1.95719e-06	8.99898e-05	0.627257	-0.591242	-2.16636	68	Esco2, Brca1, Rad51, Stil, Brip1, Xrcc2, Fancd2, Fanci, Ube2t, Ank1, Brca2, Fanca, Rfwd3, Fancb, Rad51c, Palb2, Cth, Chst14, Fancg
HP_ABNORMAL_CELLULAR_PHENOTYPE	2.12245e-06	9.55851e-05	0.627257	-0.341394	-1.61199	439	Esco2, Brca1, Rad51, Brip1, Mcm4, Xrcc2, Knstrn, Fancd2, Ung, Hells, Fanci, Ube2t, Gpc3, Dna2, Brca2, Panx1, Fanca, Elane, Ccnd1, Dgcr8, Rfwd3, Fancb, Car2, Dnmt1, Rad51c, Trip13, Cdca7, Palb2, Blm, Glrx5, Ctps, Camkmt, Bola3, Flna, Lmna, Fancg, Mif, Smarcb1, Gclc, Ivns1abp, Cox5a, Timm8a1, Trmt5, Pnpt1, Tonsl, Qrsl1, Tfrc, Etfb, Ndufs8, Ndufaf5, Slc25a10, Fxn, Hira, Nf2, Ndufs6, Lat, Ripk1, Polg…
HP_INCREASED_CSF_LACTATE	2.38634e-06	0.000106532	0.627257	-0.535281	-2.03716	85	Hpdl, Aifm1, Pnpt1, Aldh4a1, Ndufs8, Ndufaf5, Rars2, Ndufs6, Ndufb3, Ndufb9, Lonp1, Pdha1, Ndufaf2, Tmem126b, Mdh2, Ndufaf6, Ndufa4, Ndufa2, Ndufa8, Ndufs1, Ndufb8, Cox8a, Mrps34, Ndufa1, Ndufs3, Ndufb10, Pdhx, Ndufa9, Taco1, Pet100, Ndufs2, Ndufa13, Cox6b1, Ndufb11, Txn2, Slc39a8, Ndufa12, Suclg1, Rmnd1, Ndufv1, Dars2, Trappc12, Ndufaf4, Slc25a19
HP_FINGER_CLINODACTYLY	3.98085e-06	0.000166578	0.610527	-0.382199	-1.73316	278	Esco2, Ckap2l, Brca1, Rad51, Cep55, Bub1, Brip1, Cenpe, Cdc45, Orc1, Xrcc2, Cdt1, Cdc6, Knstrn, Fancd2, Fanci, Ube2t, Gpc3, Gmnn, Brca2, Orc6, Fanca, Rfwd3, Fancb, Pola1, Rad51c, Rbbp8, Plk4, Trip13, Palb2, Rras, Blm, Mylpf, Odc1, Wdr4, Acvr1, Lmna, Fancg
HP_APLASIA_OF_THE_FINGERS	4.25734e-06	0.000176227	0.610527	-0.629605	-2.15221	49	Esco2, Gata1, Recql4, Fancd2, Fanci, Fanca, Rfwd3, Fancb, Rad51c, Lmna
HP_RENAL_HYPOPLASIA_APLASIA	4.53802e-06	0.000186338	0.610527	-0.406159	-1.77976	217	Brca1, Rad51, Cep55, Stil, Cenpf, Wdr62, Brip1, Kif14, Gata1, Xrcc2, Ncapg2, Knstrn, Mcm5, Fancd2, Aspm, Fanci, Ube2t, Brca2, Cit, Fanca, Rfwd3, Fancb, Rad51c, Palb2, Gemin4, Txnl4a, Cdk5rap2, Nsdhl, Ncapd3, Fancg, Kif7, Sass6, Atn1, Abhd11, Cdk6, Hira, Fam149b, Fancm, Rfc2, Chd7, Arl6, Thoc6, Prmt7, Ctu2, Vangl1, Trrap, Fancf, Deaf1, Fancc, Fancl, Cenpj, Ndufb8, Mad2l2, Ppp2r1a, Ptpn11, Slx4, Gd…
HP_DISPLACEMENT_OF_THE_URETHRAL_MEATUS	4.66526e-06	0.000191052	0.610527	-0.378424	-1.70155	263	Esco2, Brca1, Rad51, Star, Brip1, Gata1, Cdc45, Orc1, Xrcc2, Cdt1, Cdc6, Fancd2, Pole, Fanci, Ube2t, Gpc3, Gmnn, Brca2, Orc6, Fanca, Rfwd3, Fancb, Rad51c, Rbbp8, Cdca7, Palb2, Wrap53, Flna, Lmna, Fancg, Ube2a, Kif7, Smarcb1, Cyb5a, Tubb5, Tonsl, Psph, Slc25a10, Atpaf2, Hira, Arl6ip6, Mmp23, Nop10, Med12l, Smc3, Ube4b, Fancm, Wwox
GOCC_TRANSFERASE_COMPLEX_TRANSFERRING_PHOSPHORUS_CONTAINING_GROUPS	5.97309e-06	0.000237639	0.610527	-0.405839	-1.77922	216	Ccna2, Ccnb2, Ccne2, Ccnb1, Pole2, Cdk1, Ccne1, Pcna, Pole, Cdk5r1, Cks1b, Ccnf, Prim1, Mcm3, Cks2, Prim2, Ccnd1, Pola1, Prkag2, Polr3h, Pold1, Ccnk, Pola2, Pole3, Acvr1, Phka2, Pold2, Cdk4, Cdk6, Taf4b, Polr2l, Cdk14, Polg, Polr3d, Polrmt, Taf4, Prps1, Prkdc, Polr2f, Polr3e, Ccnjl, Cdk2, Las1l, Gtf2h3, Ern1, Polr1a, Prkci, Polr2k, Xrcc5, Trrap, Polr2g, Wdr61, Rtf1, Polr2h, Mms19, Pik3r2, Mad2l2,…
HP_ABNORMALITY_OF_GLOBE_SIZE	8.22375e-06	0.000318919	0.593325	-0.412081	-1.80132	206	Esco2, Kif11, Brca1, Rad51, Stil, Bub1, Cenpf, Brip1, Kif14, Recql4, Xrcc2, Ncapg2, Fancd2, Fanci, Ube2t, Brca2, Fanca, Tkfc, Rfwd3, Fancb, Rad51c, Rbbp8, Plk4, Trip13, Palb2
GOBP_MITOCHONDRIAL_RESPIRATORY_CHAIN_COMPLEX_ASSEMBLY	8.5937e-06	0.000329934	0.593325	-0.515003	-1.95998	85	Uqcc2, Fastkd3, Aifm1, Ndufs8, Ndufaf5, Ndufab1, Ndufb6, Timm21, Tfam, Ndufb3, Ndufb9, Ndufs5, Ndufaf2, Tmem126b, Ndufaf6, Slc25a33, Ndufa2, Ndufa8, Ndufs1, Ndufb4, Ndufb8, Ndufa1, Ndufs3, Ndufb10, Coa5, Ndufa9, Taco1, Pet100, Ndufs2, Ndufa13, Ndufb11, Ttc19, Ndufa12, Sco1, Ndufb2, Chchd4, Samm50, Ndufb7, Ndufaf4, Uqcc3, Ndufa3, Sdhaf1, Ndufa11, Ndufc2, Sdhaf3, Ndufa5, Ndufc1
GOMF_LIGASE_ACTIVITY	1.24818e-05	0.000452083	0.593325	-0.459156	-1.86489	125	Slc27a2, Ass1, Lig1, Pcx, Ttll4, Slc27a5, Ttll12, Cad, Aarsd1, Ctps, Uba2, Gart, Rtca, Farsb, Slc27a3, Farsa, Aacs, Gmps, Gclc, Qrsl1, Asns, Rars2, Acaca, Dph6, Sae1, Paics, Slc27a1, Atp6v0c, Atp5j2, Sars2, Mthfd1l, Uba5, Acsl5, Asnsd1, Pfas, Atp5k, Atp5b, Ttl, Mccc2, Yars2, Nae1, Ttll3, Atp5h, Mthfs, Atp5e, Mthfd1, Suclg1, Atp5j, Ube2l3, Pccb, Dars2, Vars2
GOMF_DNA_REPLICATION_ORIGIN_BINDING	1.62355e-05	0.000562819	0.57561	-0.835792	-2.1821	15	Mcm10, Cdc45, Orc1, Cdc6, Mcm5, Mcm2, Pola1
HP_ABNORMALITY_OF_THE_BREAST	1.64888e-05	0.000570311	0.57561	-0.364796	-1.65417	277	Kif15, Hmmr, Ckap2l, Brca1, Rad51, Brip1, Cdc45, Orc1, Cdt1, Cdc6, Knstrn, Rad54l, Pole, Psmc3ip, Gpc3, Gmnn, Brca2, Orc6, Alms1, Polr3h, Pold1, Rad51c, Ezh2, Palb2, Rras, Blm, Sra1, Xrcc3, Lmna, Ube2a, Msh6, Ppp2r5d, Idh2, Cdkn2c, Alg8, Cbl, Cyb5a, Nfix, Atn1, Pigw, Tubb5, Poc1a, Msh2, Alg3, Rabl3, Cdk4, Bard1, Pgap2, Phf6, Smc3, Wwox, Mre11a, Adnp, Mrps22, Chd7, Las1l, Nup107, Sms, Trp53
GOBP_INNER_CELL_MASS_CELL_PROLIFERATION	2.17851e-05	0.000732066	0.57561	-0.853092	-2.07965	12	Gins1, Ncapg2, Chek1, Brca2, Gins4, Palb2
HP_ABNORMAL_SOFT_PALATE_MORPHOLOGY	2.22708e-05	0.000745124	0.57561	-0.414786	-1.77563	175	Brca1, Rad51, Brip1, Kif14, Gata1, Recql4, Cdc45, Orc1, Xrcc2, Cdt1, Cdc6, Fancd2, Fanci, Ube2t, Gmnn, Brca2, Orc6, Fanca, Dgcr8, Rfwd3, Fancb, Pola1, Rad51c, Palb2, Mylpf, Txnl4a, Msx1, Flna, Fancg, Kif7, Pigw, Psat1, Alg3
GOBP_STRAND_INVASION	2.26636e-05	0.000756619	0.57561	-0.947229	-1.91369	6	Rad51, Xrcc2, Psmc3ip, Dmc1
HP_SLANTING_OF_THE_PALPEBRAL_FISSURE	2.61963e-05	0.000854132	0.57561	-0.317979	-1.52232	524	Esco2, Kif15, Kif11, Ckap2l, Brca1, Rad51, Stil, Bub1, Wdr62, Brip1, Kif14, Gata1, Cenpe, Recql4, Xrcc2, Fancd2, Lmnb1, Hpdl, Aspm, Fanci, Ube2t, Gpc3, Gmnn, Ank1, Pycr1, Brca2, Orc6, Cit, Fanca, Rapsn, Pus7, Rfwd3, Fancb, Pola1, Rad51c, Rbbp8, Plk4, Trip13, Ezh2, Palb2, Rras, Chst14, Odc1, Cdk5rap2, Nsdhl, Nfib, Ncapd3, Flna, Suz12, Lmna, Fancg, Ube2a, Kif7, Sass6, Ppp2r5d, Mn1, Exosc2, Uqcc2, C…
GOCC_AZUROPHIL_GRANULE_LUMEN	2.86079e-05	0.000919102	0.57561	-0.529242	-1.94908	70	Ear2, Ctsg, Mpo, Ifi205, Fabp5, Elane, Dsn1, Prtn3, Ggh, Txndc5, Ifi204, Prss57, Ptges2, Mapk1, Tubb5, Pa2g4, Acly, Gusb, Psmd1, Faf2, Tollip, Tubb4b, Unc13d, Glb1, Gla, Actr2
GOBP_NUCLEOSIDE_PHOSPHATE_BIOSYNTHETIC_PROCESS	3.86905e-05	0.00117891	0.557332	-0.404759	-1.73902	177	Tk1, Rrm2, Tyms, Rrm1, Dut, Prkag2, Shmt1, Ak8, Ak4, Cad, Ctps, Elovl1, Gart, Gmps, Dck, Nme1, Ppat, Flad1, Mpc2, Acaca, Paics, Nme4, Acly, Atp6v0c, Atp5j2, Dlat, Ak2, Prps1, Adsl, Atic, Adcy6, Tgfb1, Acsl5, Hacd1, Cmpk2, Pank2, Hprt, Pdha1, Ak6, Myc, Dtymk, Pfas, Elovl6, Acot7, Atp5k, Acat1, Atp5b, Umps, Atp5g3, Dld, Uck2, Mthfd2l, Pdhx, Slc25a13, Adk, Slc35b2, Atp5h, Stoml2, Qprt, Pdk3, Kynu, N…
HP_LACTIC_ACIDOSIS	4.81446e-05	0.00140562	0.557332	-0.421653	-1.77126	153	Pcx, Tkfc, Mipep, Camkmt, Bola3, Pus1, Phka2, Hadhb, Qrsl1, Ndufs8, Ndufaf5, Atpaf2, Coq9, Ndufs6, Polg, Dlat, Fh1, Tsfm, Ndufb3, Mrps14, Bckdhb, Ndufb9, Lonp1, Pdha1, Ndufaf2, Cyc1, Tmem126b, Ndufaf6, Ndufa4, Mpc1, Dld, Ndufa8, Ndufs1, Cox8a, Yars2, Mrps34, Ndufa1, Ndufs3, Ndufb10, Pdhx, Slc25a13, Ppm1b, Dnm1l, Pet100, Ndufs2, Cox6b1, Ndufb11, Hadh, Atp5e, Mrps7, Suclg1, Rmnd1, Ogdh, Ndufv1, Tuf…
HP_ANAL_ATRESIA	5.36206e-05	0.00153667	0.557332	-0.490477	-1.90717	92	Brca1, Rad51, Brip1, Gata1, Recql4, Cdc45, Xrcc2, Fancd2, Fanci, Ube2t, Brca2, Fanca, Rfwd3, Fancb, Rad51c, Palb2, Fancg, Epcam, Kif7
GOCC_CHROMOSOME_PASSENGER_COMPLEX	5.77847e-05	0.00162826	0.557332	-0.95254	-1.82755	5	Birc5, Cdca8, Aurkb, Aurka, Incenp
GOCC_PROTEASOME_COMPLEX	8.51066e-05	0.00221522	0.538434	-0.549847	-1.94338	56	Txnl1, Psma6, Uchl5, Psmd2, Psmd1, Psma4, Psmb3, Psmc4, Psmd5, Psme3, Usp14, Psmd8, Psmd12, Psmd14, Psma7, Psme2, Psmd7, Psmc2, Psmb5, Psmd9, Psmd6, Psma2, Psmd4, Rad23b, Psmd11, Psmc1, Psmb6, Psmb7, Psmd3, Psmb2, Psmd13, Psmc3, Psma3, Psmb4, Psma5, Vcp, Psma1, Adrm1, Psme4, Psmb10, Ube3a, Psmd10
GOBP_CELLULAR_RESPONSE_TO_RADIATION	0.000109177	0.00270862	0.538434	-0.431065	-1.78813	139	Pbk, Brca1, Rad51, Rad51ap1, Aurkb, Pcna, Fignl1, Chek1, Cdc25a, Ifi205, Brca2, Pola1, Pold1, Hyal3, Blm, Tspyl5, Ect2, Camkmt, Opn3, Aqp1, Nmt2, Rad1, Cry1, Nucks1, Zbtb1, Bard1, Ruvbl2, Eif2s1, Gnb5, Ints7, Crip1, Trp53, Myc, Brcc3, Swi5, Hspa5, Xrcc5, Mettl3, Polh
HP_NEOPLASM_OF_THE_LARGE_INTESTINE	0.000113673	0.00279679	0.538434	-0.477657	-1.85059	90	Brca1, Bub1, Gata1, Pole, Aurka, Rad54b, Brca2, Ccnd1, Pold1, Trip13, Palb2, Blm, Pms2, Msh6, Epcam, Dlc1, Msh2, Rabl3, Pms1, Mutyh, Mst1, Trp53, Ptpn12, Keap1, Minpp1
GOMF_DNA_TRANSLOCASE_ACTIVITY	0.000118869	0.00289299	0.538434	-0.969508	-1.70626	4	Ercc6l, Rad54l, Rad54b
GOMF_HISTONE_BINDING	0.000120647	0.00291318	0.538434	-0.384351	-1.68206	205	Asf1b, Uhrf1, Ncapg2, Mcm2, Cks1b, Hat1, Dnajc9, Cks2, Ncapd2, L3mbtl2, Lef1, Nasp, Phf13, Tspyl5, Ttll12, Supt6, Wrap53, Sfmbt1, Ncapd3, Suz12, Rcc1, Msh6, Phf19, Hjurp, Coprs, Ssrp1, Cbx2, Brd7, Tonsl, Ipo7, Cdyl2, Cbx5, Hira, Brd3, Smarcc1, Zcwpw1, Lrwd1, Phf6, Dek, Cbx1, Yeats4, Ing2, Scml2, Pygo2, Yeats2, Grwd1, Prmt7, Anp32b, Chaf1b, Kat8, Rbbp4, Mllt10, Cdyl, Anp32e, Ing5, Smarca5, Phf10, …
GOBP_NUCLEOSIDE_MONOPHOSPHATE_BIOSYNTHETIC_PROCESS	0.000152815	0.00352899	0.518848	-0.612154	-1.99791	37	Tk1, Tyms, Dut, Shmt1, Cad, Gart, Gmps, Dck, Ppat, Paics, Prps1, Adsl, Atic, Hprt, Pfas, Umps
GOBP_MITOCHONDRIAL_TRANSMEMBRANE_TRANSPORT	0.000177056	0.00396362	0.518848	-0.479829	-1.81614	83	Grpel1, Sfxn5, Slc25a5, Slc25a29, Aifm1, Tst, Dnajc15, Pnpt1, Mrpl18, Mpc2, Abcb8, Timm21, Atp5j2, Grpel2, Timm23, Timm50, Afg3l2, Tomm40, Atp5k, Atp5b, Slc25a33, Mpc1, Timm17a, Sfxn1, Romo1, Slc25a13, Atp5h, Stoml2, Slc39a8, Slc25a51, Atp5e, Micu1, Atp5j, Chchd4, Slc25a38, Slc25a32, Timm17b, Atp5c1, Sfxn2, Atp5a1, Mrs2, Slc25a21, Slc25a23, Slc25a1, Tomm40l, Atp5o, Atp5l, Tomm20, Slc25a20, Atp5d
GOMF_NUCLEOTIDYLTRANSFERASE_ACTIVITY	0.000185443	0.00411437	0.518848	-0.456203	-1.81061	102	Polq, Pole2, Pole, Prim1, Pola1, Polr3h, Pold1, Pcyt2, Pcyt1b, Pole3, Rngtt, Med20, Flad1, Thg1l, Pnpt1, Nudt5, Polr2l, Polg, Polr3d, Oasl1, Gmppa, Polrmt, Polr2f, Polr3e, Tamm41, Polr1a, Mtpap, Ctu2, Gphn, Polr2k, Polr2g, Polh, Polr2h, Polr1b, Cmas, Ptges3, Polr2e, Pole4
HP_ABNORMAL_CIRCULATING_CARBOXYLIC_ACID_CONCENTRATION	0.000309034	0.00619561	0.498493	-0.381977	-1.63518	175	Gata1, Ass1, Klf1, Mpo, Pcx, Ank1, Mipep, Cth, Glrx5, Odc1, Dzip1l, Farsb, Ube2a, Idh2, Cox5a, Psat1, Asl, Etfb, Psph, Aldh4a1, Gsr, Coq9, Spta1, Hsd3b7, Polg, Aldh5a1, Fh1, Lrp5, Hcfc1, Mdh1, Pgk1, Mrpl3, Bckdhb, Ahcy, Pomc, Rhag, Slc19a1, Pdha1, Tmem126b, Uros, Dld, Mccc2, Cox8a, Piezo1, Ndufb10, Pdhx, Slc25a13, Ttc37, Adk, Mcee, Qdpr, Ndufa13, Cox6b1
GOMF_RIBONUCLEOPROTEIN_COMPLEX_BINDING	0.000351922	0.00688468	0.498493	-0.409726	-1.67779	129	Ung, Ezh2, Gemin4, Dhx33, Cpeb3, Xpo5, C1qbp, Nme1, Cbx5, Nolc1, Ncln, Eif2s1, Dhx29, Phf6, Snrpd1, Snrpb, Hnrnpu, Etf1, Cpsf6, Timm50, Pym1, Wdr12, Prmt7, Rbm3, Hspa5, Ckap5, Eral1, Gemin5, Ola1, Derl3, Eif5a, Srp19, Tmem147, Taco1, Mtif2, Ythdf1, Ybx3, Rpn2, Serbp1, Naa10, Larp1, Nmd3, Prmt3, Srp68, Dnajc2, Dhx9, Guf1, Cpeb2, Ifih1, Strap, Ttc5, Eif3c, Srp9, Bop1, Ptcd3, Tmco1, Mtor, Fmr1, Eri1…
GOCC_INTERCELLULAR_BRIDGE	0.00039188	0.00752262	0.498493	-0.505381	-1.81758	64	Fam83d, Cdca8, Cep55, Tpx2, Prc1, Kif20b, Cdc6, Cdc7, Kif20a, Sra1, Cep131, Nudcd2, Snrnp25, Eaf1, Rab35, Qsox1, Ncaph2, Rmdn3, Prkci, Krr1, Dnajc8
GOMF_METAL_CLUSTER_BINDING	0.000468812	0.00862221	0.498493	-0.515808	-1.82308	56	Kif4, Brip1, Pole, Dna2, Prim2, Pold1, Glrx5, Ppat, Glrx3, Ndufs8, Fxn, Cdk5rap1, Mutyh, Cisd2, Nubp2, Ireb2, Ndufs1, Ddx11
GOCC_PROTEASOME_ACCESSORY_COMPLEX	0.000473627	0.00870034	0.498493	-0.668781	-1.9522	23	Psmd2, Psmd1, Psmc4, Psmd5, Psme3, Psmd8, Psmd12, Psmd14, Psme2, Psmd7, Psmc2, Psmd9, Psmd6, Psmd4, Psmd11, Psmc1, Psmd3, Psmd13, Psmc3
GOCC_SMALL_SUBUNIT_PROCESSOME	0.000495013	0.00895594	0.477271	-0.616365	-1.95544	33	Nol6, Utp4, Utp20, Noc4l, Mphosph10, Prkdc, Nop56, Xrcc5, Krr1, Nop58, Imp4, Heatr1, Wdr46, Nop14, Tbl3, Snu13, Wdr3
GOBP_POSITIVE_REGULATION_OF_DNA_DEPENDENT_DNA_REPLICATION	0.000500893	0.00903903	0.477271	-0.787806	-1.96587	13	E2f8, E2f7, Cdt1, Cdc7
GOMF_DNA_POLYMERASE_BINDING	0.000585163	0.0102819	0.477271	-0.717051	-1.96246	17	Rad51, Cdt1, Pcna, Fancd2, Fanci, Nat10, Lonp1, Hsp90aa1, Cdk2ap1, Ptges3, Nhej1
GOBP_REGULATION_OF_ANGIOTENSIN_LEVELS_IN_BLOOD	0.000600198	0.0104581	0.477271	-0.952209	-1.67581	4	Ctsg, Cpa3
GOBP_CHORIONIC_TROPHOBLAST_CELL_DIFFERENTIATION	0.000782655	0.0129938	0.477271	-0.948451	-1.6692	4	E2f8, E2f7
GOMF_STRUCTURAL_CONSTITUENT_OF_NUCLEAR_PORE	0.000832286	0.0136263	0.477271	-0.660794	-1.91425	22	Ndc1, Nup62, Nupl1, Nup205, Nup93, Nup85, Nup155, Nup133, Nutf2, Nup107, Nup153, Nup88, Nup35, Pom121
GOBP_NEGATIVE_REGULATION_OF_FATTY_ACID_BIOSYNTHETIC_PROCESS	0.000898041	0.0144109	0.477271	-0.792563	-1.87171	11	Brca1, Apoc1
GOBP_DEOXYRIBONUCLEOTIDE_BIOSYNTHETIC_PROCESS	0.00120283	0.0180038	0.45506	-0.749177	-1.95597	15	Rrm2, Tyms, Rrm1, Dut, Shmt1, Dck, Cmpk2, Dtymk
GOBP_PYRIMIDINE_CONTAINING_COMPOUND_BIOSYNTHETIC_PROCESS	0.00126107	0.0187113	0.45506	-0.592783	-1.85736	31	Dhfr, Tyms, Dut, Shmt1, Cad, Ctps, Nme1, Nme4, Prps1, Cmpk2, Dtymk, Umps, Uck2
GOBP_ORGANIC_ACID_BIOSYNTHETIC_PROCESS	0.00142194	0.0205233	0.45506	-0.35531	-1.54523	194	Brca1, Apoc1, Star, Slc27a2, Dhfr, Ass1, Fabp5, Pycr1, Noxred1, Prkag2, Slc27a5, Alox5, Shmt1, Cth, Cad, Mecr, Alox12, Elovl1, Mif, Ptges2, Psat1, Asl, Psph, Got2, Asns, Hpgds, Ndufab1, Acaca, Acly, Rgn, Hsd3b7, Mthfd1l, Mgll, Got1, Mcat, Hacd1, Asnsd1, Gls2, Elovl6, Acot7, Fads2, Uros, Syk, Acot8, Osbpl2, Mthfd2l, Insig2, Scd2, Pcbd2, Cbr4, Gatm, Ptges3, Mlxipl, Nanp, Prkab1, Shmt2, Kynu, Gls, M…
HP_STILLBIRTH	0.00142133	0.0205233	0.45506	-0.681931	-1.92378	20	Esco2, Cep55, Cenpf, Nsdhl, Flna, Lmna
HP_ABNORMAL_URINE_CARBOXYLIC_ACID_LEVEL	0.00188038	0.0255097	0.45506	-0.544746	-1.80506	39	Gata1, Ass1, Clpb, Alad, Oxct1, Asl, Atpaf2, Polg, Aldh5a1, Bckdhb, Hmbs, Timm50, Atad3a, Umps, Uros, Ndufb10, Atp5e, Suclg1, Pccb
GOBP_OXALOACETATE_METABOLIC_PROCESS	0.00231724	0.0301156	0.431708	-0.847038	-1.7952	7	Got2, Acly, Mdh1, Got1, Mdh2
GOBP_NEGATIVE_REGULATION_OF_ATP_DEPENDENT_ACTIVITY	0.00236383	0.0305053	0.431708	-0.681459	-1.86505	17	Ltf, Mcm2, Rgn, Thada, Atpif1, Ppif, Trp53
GOBP_NUCLEUS_ORGANIZATION	0.00238935	0.0306882	0.431708	-0.392742	-1.57507	112	Cep55, Bend3, Plk1, Cdk1, Lmnb1, Chek1, Hmgb2, Ndc1, Wrap53, Lmna, Rcc1, Nup205, Nolc1, Nup93, Nup155, Nup133, Reep3, Srpk1, Nemp1, Ubxn2b, Nup107, Pygo2, Vrk1, Hipk2, Seh1l, Suv39h1, Ddx11, Nup153, Polr1b, Tmf1, Nup35, Serbp1, Ctdnep1, Emd, Dctn1, Uspl1, Banf1, Pitpnb, Tor1a, Akap8l, Parp11, Ube2i, Spast, Golm1, Tardbp
GOMF_ISOMERASE_ACTIVITY	0.00239231	0.0306923	0.431708	-0.373732	-1.51028	123	Top2a, Pus7, Pusl1, Txndc5, Pgm2, Mif, Rpusd2, Pus1, Pin4, Ptges2, Fkbp5, P4hb, Hpgds, Fkbp15, Ppil1, Srebf2, Pin1, Rpusd1, Ppif, Qsox1, Fkbp11, Top3a, Creld2, Pmm1, Pdia6, Ppie, Pdia3, Top2b, Pmm2, Ppid, L3hypdh, Mcee, Fkbp14, Ptges3, Fkbp3, Ppib, Tpi1, Ppig, Galm, Rpusd3, Enoph1, Dkc1, Fuom, Fkbp4, Pdia5, Pgam1, Rpia, Spast, Pgm1, Fkbp8, Isyna1, Hsd17b4, Nktr, Ppil6, Top1mt, Pbld1, Mpi, Erp44, …
GOMF_OXIDOREDUCTASE_ACTIVITY_ACTING_ON_A_SULFUR_GROUP_OF_DONORS_NAD_P_AS_ACCEPTOR	0.00251447	0.0319081	0.431708	-0.763239	-1.80246	11	Txnrd2, Gsr, Txndc17, Txn1, Pgk1, Dld, Txnrd3, Prdx3
HP_ABNORMAL_CIRCULATING_SEX_HORMONE_CONCENTRATION	0.00263517	0.0331164	0.431708	-0.473368	-1.67308	56	Star, Xrcc2, Psmc3ip, Txnrd2, Alms1, Pola1, Polr3h, Smarcb1, Cyb5a, Eif2b3, Nf2, Wwox, Mrps22, Chd7, Nup107, Trp53
GOBP_REGULATION_OF_SIGNAL_TRANSDUCTION_BY_P53_CLASS_MEDIATOR	0.00293958	0.0358767	0.431708	-0.428009	-1.61839	82	Aurkb, Chek1, Aurka, Ifi205, Spred2, Atad5, Map2k6, Cops3, Smyd2, Msx1, Kmt5a, Mif, Pak1ip1, Eef1e1, Usp2, Zfp385a, Ing2, Trp53, Myc, Mlf1, Hipk2
GOBP_RESPONSE_TO_GLUCAGON	0.00343641	0.0401315	0.431708	-0.803688	-1.75232	8	Ccna2, Ass1, Cry1, Cyc1
GOBP_NUCLEOSIDE_MONOPHOSPHATE_PHOSPHORYLATION	0.00380382	0.0430791	0.431708	-0.79556	-1.78075	9	Ak8, Ak4, Ak2, Cmpk2, Ak6, Dtymk
GOBP_MITOCHONDRIAL_RNA_PROCESSING	0.00465736	0.0498766	0.407018	-0.656184	-1.81761	18	Tbrg4, Fastkd5, Pus1, Fastkd3, Trmt5, Pnpt1, Cdk5rap1
